# Systematic annotation of *Helitron*-like elements in eukaryote genomes using HELIANO

**DOI:** 10.1101/2024.02.08.579435

**Authors:** Zhen Li, Clément Gilbert, Haoran Peng, Nicolas Pollet

## Abstract

Helitron-like elements (HLEs) are widespread eukaryotic DNA transposons employing a rolling-circle transposition mechanism. Despite their prevalence in fungi, animals, and plant genomes, identifying *Helitrons* remains challenging. We introduce HELIANO, a software for annotating and classifying autonomous and non-autonomous *Helitron* and *Helentron* sequences from whole genomes. HELIANO outperforms existing tools in speed and accuracy, demonstrated through benchmarking and its application to complex genomes (*Xenopus tropicalis, Xenopus laevis, Oryza sativa*), revealing numerous newly identified *Helitrons* and *Helentrons*.

In a comprehensive analysis of 404 eukaryote genomes, we found HLEs widely distributed across phyla, with exceptions in specific taxa. *Helentrons* were identified in numerous land plant species, and 20 protein domains were discovered integrated within specific autonomous HLE families. A global phylogenetic analysis confirmed the classification into main clades *Helentron* and *Helitron*, revealing nine subgroups, some enriched in particular taxa. The future use of HELIANO will contribute to the global analysis of TEs across genomes and enhance our understanding of this transposon superfamily.
