## Supplementary_Tables for "Systematic annotation of *Helitron*-like elements in eukaryote genomes using HELIANO": Supplementary Table S1.xlsx

### Sheet: Supplementary Table S1
Supplementary Table S1: Curated classification of Helitron-like elements from Repbase.
Classification	Species
Helitron-2_DSuz_1p#Rep/Helentron	Drosophila-suzukii
Helitron-1_DR_1p#Rep/Helentron	Danio-rerio
DQ221693_1p#Rep/Helentron	Xiphophorus-maculatus
Helitron-5_DWil_1p#Rep/Helentron	Drosophila-willistoni
Helitron-2_CGi_1p#Rep/Helentron	Crassostrea-gigas
Hel-2_DVirp#Rep/Helentron	Drosophila-virilis
Helitron-20_CGi_1p#Rep/Helentron	Crassostrea-gigas
HeliNoto_1p#Rep/Helentron	Chionodraco-hamatus
Helitron-2_DR_1p#Rep/Helentron	Danio-rerio
Helitron-7_CGi_1p#Rep/Helentron	Crassostrea-gigas
Helitron-1_LG_1p#Rep/Helentron	Lottia-gigantea
Helitron-1_CGi_1p#Rep/Helentron	Crassostrea-gigas
Helitron-5_SMo_1p#Rep/Helentron	Selaginella-moellendorffii
Helitron2-2_NGe_1p#Rep/Helentron	Notospermus-geniculatus
Helitron-4_CGi_1p#Rep/Helentron	Crassostrea-gigas
Helitron-13_CGi_1p#Rep/Helentron	Crassostrea-gigas
Helitron2-5_NGe_1p#Rep/Helentron	Notospermus-geniculatus
Helitron2-3_NGe_1p#Rep/Helentron	Notospermus-geniculatus
Helitron-10_CGi_1p#Rep/Helentron	Crassostrea-gigas
Helitron-1_SI_1p#Rep/Helentron	Solenopsis-invicta
Helitron-1_DPe_1p#Rep/Helentron	Drosophila-persimilis
Helitron-1_NVi_1p#Rep/Helentron	Nasonia-vitripennis
Helitron-3_DR_1p#Rep/Helentron	Danio-rerio
Helitron-12_CGi_1p#Rep/Helentron	Crassostrea-gigas
Helitron-11_CGi_1p#Rep/Helentron	Crassostrea-gigas
Helitron-2_RPr_1p#Rep/Helentron	Rhodnius-prolixus
Helitron2-4_NGe_1p#Rep/Helentron	Notospermus-geniculatus
Helitron-1_DSuz_1p#Rep/Helentron	Drosophila-suzukii
Helitron-3_CGi_1p#Rep/Helentron	Crassostrea-gigas
Helitron-1_DK_1p#Rep/Helentron	Drosophila-kikkawai
Helitron2-1_NGe_1p#Rep/Helentron	Notospermus-geniculatus
Helitron-6_CGi_1p#Rep/Helentron	Crassostrea-gigas
Helitron-4_SPur_1p#Rep/Helentron	Strongylocentrotus-purpuratus
Helitron-2_SP_2p#Rep/Helentron	Strongylocentrotus-purpuratus
Helitron-17_CGi_1p#Rep/Helentron	Crassostrea-gigas
Helitron-1_DVirp#Rep/Helentron	Drosophila-virilis
Helitron-10_DWil_1p#Rep/Helentron	Drosophila-willistoni
Helitron-5_CGi_1p#Rep/Helentron	Crassostrea-gigas
Helitron-9_CGi_1p#Rep/Helentron	Crassostrea-gigas
Helitron-1_NV_1p#Rep/Helentron	Nematostella-vectensis
Helitron-4_DWil_1p#Rep/Helentron	Drosophila-willistoni
Helitron-4_DR_1p#Rep/Helentron	Danio-rerio
Helitron-15_CGi_1p#Rep/Helentron	Crassostrea-gigas
Helitron-3_DWil_1p#Rep/Helentron	Drosophila-willistoni
HEL-1_SPp#Rep/Helentron	Strongylocentrotus-purpuratus
Helitron-9_DRh_1p#Rep/Helentron	Drosophila-rhopaloa
Helitron-1_CRe_1p#Rep/Helentron	Chlamydomonas-reinhardtii
Helitron-7_CCri_1p#Rep/Helentron	Chondrus-crispus
Helitron-8_CGi_1p#Rep/Helentron	Crassostrea-gigas
Helitron-2_AAe_1p#Rep/Helentron	Aedes-aegypti
consensus#Rep/Helentron
EPB86818#Rep/Helentron
Helitron-14_CGi_1p#Rep/Helentron	Crassostrea-gigas
Helitron-5_DR_1p#Rep/Helentron	Danio-rerio
Helitron-1_EL_1p#Rep/Helentron	Esox-lucius
Helitron-5_SPur_2p#Rep/Helentron	Strongylocentrotus-purpuratus
Helitron-4_DRh_1p#Rep/Helentron	Drosophila-rhopaloa
Helitron-3_AAe_2p#Rep/Helentron	Aedes-aegypti
Helitron-10_ArHy_1p#Rep/Helitron	Arachis-hypogaea
Helitron-14_OS_2p#Rep/Helitron	Oryza-sativa
AGHEL1p#Rep/Helitron	Anopheles-gambiae
Helitron-8_MT_2p#Rep/Helitron	Medicago-truncatula
Helitron-4_PM_1p#Rep/Helitron	Petromyzon-marinus
Helitron-4_HM_1p#Rep/Helitron	Hydra-vulgaris
Helitron-9_OS_1p#Rep/Helitron	Oryza-sativa
Helitron-1_ROr_1p#Rep/Helitron	Rhizopus-oryzae
Helitron-4_SMo_1p#Rep/Helitron	Selaginella-moellendorffii
Helitron-1_PTrit_1p#Rep/Helitron	Puccinia-triticina
Helitron-1_PGr_1p#Rep/Helitron	Puccinia-graminis
Helitron-3_LMi_1p#Rep/Helitron	Locusta-migratoria
Helitron-1_CFl_1p#Rep/Helitron	Camponotus-floridanus
Helitron-4_PGr_1p#Rep/Helitron	Puccinia-graminis
Helitron-1_AmRa_1p#Rep/Helitron	Amblyraja-radiata
Helitron-1_CCi_1p#Rep/Helitron	Coprinopsis-cinerea
Helitron-1_ACp#Rep/Helitron	Anolis-carolinensis
Helitron-2_PI_1p#Rep/Helitron	Phytophthora-infestans
Helitron-6_DWil_1p#Rep/Helitron	Drosophila-willistoni
Helitron-1_PPe_1p#Rep/Helitron	Prunus-persica
Helitron1_ZM_1p#Rep/Helitron	Zea-mays
Helitron-1_Crp_1p#Rep/Helitron	Crocodylus-porosus
Helitron-6_ArHy_2p#Rep/Helitron	Arachis-hypogaea
Helitron-2_DBp_1p#Rep/Helitron	Drosophila-bipectinata
Helitron-4_CCri_1p#Rep/Helitron	Chondrus-crispus
Helitron-12_MT_1p#Rep/Helitron	Medicago-truncatula
Helitron-13_MT_1p#Rep/Helitron	Medicago-truncatula
Helitron-18_ZM_1p#Rep/Helitron	Zea-mays
Helitron-8_ZM_1p#Rep/Helitron	Zea-mays
Helitron-1_BM_2p#Rep/Helitron	Bombyx-mori
Helitron-15_ArHy_5p#Rep/Helitron	Arachis-hypogaea
Helitron-7_PGr_1p#Rep/Helitron	Puccinia-graminis
Helitron-12_ArHy_3p#Rep/Helitron	Arachis-hypogaea
Helitron-7_ArHy_1p#Rep/Helitron	Arachis-hypogaea
Helitron-11_ArHy_2p#Rep/Helitron	Arachis-hypogaea
Helitron-10_DPl_1p#Rep/Helitron	Danaus-plexippus
OSHEL3p#Rep/Helitron	Oryza-sativa
Helitron-2_PM_1p#Rep/Helitron	Petromyzon-marinus
Helitron2_PPa_1p#Rep/Helitron	Physcomitrella-patens
Helitron-1_Cas_1p#Rep/Helitron	Cannabis-sativa
Helitron-5_PGr_1p#Rep/Helitron	Puccinia-graminis
Helitron-7_ZM_1p#Rep/Helitron	Zea-mays
Helitron-5_NVi_1p#Rep/Helitron	Nasonia-vitripennis
Helitron-1_AB_1p#Rep/Helitron	Agaricus-bisporus
Helitron-1_MN_1p#Rep/Helitron	Morus-notabilis
Helitron-1_SBi_3p#Rep/Helitron	Sorghum-bicolor
Helitron-4_Mad_1p#Rep/Helitron	Malus-domestica
Helitron-1_SMo_1p#Rep/Helitron	Selaginella-moellendorffii
Helitron-1_CM_1p#Rep/Helitron	Callorhinchus-milii
Helitron-1_PSt_1p#Rep/Helitron	Puccinia-striiformis
Helitron-1_BDi_1p#Rep/Helitron	Brachypodium-distachyon
Helitron-3_PTrit_1p#Rep/Helitron	Puccinia-triticina
Helitron-17_ArHy_3p#Rep/Helitron	Arachis-hypogaea
Helitron-1_AIp_2p#Rep/Helitron	Arachis-ipaensis
Helitron-1_AAe_1p#Rep/Helitron	Aedes-aegypti
Helitron-4_ZM_1p#Rep/Helitron	Zea-mays
Helitron-18_ArHy_6p#Rep/Helitron	Arachis-hypogaea
Helitron-1_SIt_1p#Rep/Helitron	Setaria-italica
Helitron-3_NVi_1p#Rep/Helitron	Nasonia-vitripennis
Helitron-3_CCri_1p#Rep/Helitron	Chondrus-crispus
Helitron-4_ArHy_3p#Rep/Helitron	Arachis-hypogaea
Helitron-17_ZM_1p#Rep/Helitron	Zea-mays
Helitron-7_DWil_1p#Rep/Helitron	Drosophila-willistoni
Helitron-24_OS_1p#Rep/Helitron	Oryza-sativa
Helitron-5_Mad_1p#Rep/Helitron	Malus-domestica
Helitron-1_FV_1p#Rep/Helitron	Fragaria-vesca
Helitron-1_HM_1p#Rep/Helitron	Hydra-vulgaris
Helitron-1_BRa_1p#Rep/Helitron	Brassica-rapa
Helitron-9_MT_1p#Rep/Helitron	Medicago-truncatula
ATHEL1p#Rep/Helitron	Arabidopsis-thaliana
Helitron-13_OS_1p#Rep/Helitron	Oryza-sativa
Helitron-6_NVi_1p#Rep/Helitron	Nasonia-vitripennis
HELTRON4_OS_1p#Rep/Helitron	Oryza-sativa
Helitron-13_ArHy_5p#Rep/Helitron	Arachis-hypogaea
Helitron-1_ArHy_2p#Rep/Helitron	Arachis-hypogaea
Helitron-8_ArHy_2p#Rep/Helitron	Arachis-hypogaea
Helitron-2_PTrit_1p#Rep/Helitron	Puccinia-triticina
Helitron-12_ZM_1p#Rep/Helitron	Zea-mays
Helitron1_PPa_1p#Rep/Helitron	Physcomitrella-patens
Helitron-3_HMM_1p#Rep/Helitron	Heliconius-melpomene-melpomene
Helitron-2_BRa_1p#Rep/Helitron	Brassica-rapa
Helitron-5_AT_1p#Rep/Helitron	Arabidopsis-thaliana
Helitron-2_HMM_1p#Rep/Helitron	Heliconius-melpomene-melpomene
Helitron2_ZM_1p#Rep/Helitron	Zea-mays
Helitron-2_AmRa_1p#Rep/Helitron	Amblyraja-radiata
Helitron-14_MT_2p#Rep/Helitron	Medicago-truncatula
Helitron-1_FlLu_1p#Rep/Helitron	Armillaria-luteovirens
Helitron-1_PR_1p#Rep/Helitron	Phytophthora-ramorum
HELMET4_2p#Rep/Helitron	Medicago-truncatula
Helitron-4_PSt_1p#Rep/Helitron	Puccinia-striiformis
Helitron-13_ZM_1p#Rep/Helitron	Zea-mays
HELPO1_1p#Rep/Helitron	Pleurotus-ostreatus
Helitron-3_ZM_1p#Rep/Helitron	Zea-mays
Helitron-2_BTa_1p#Rep/Helitron	Bemisia-tabaci
Helitron-1_SLL_1p#Rep/Helitron	Serpula-lacrymans
Helitron-7_MT_2p#Rep/Helitron	Medicago-truncatula
Helitron-2_ACp#Rep/Helitron	Anolis-carolinensis
Helitron-9_PGr_1p#Rep/Helitron	Puccinia-graminis
Helitron-9_ArHy_1p#Rep/Helitron	Arachis-hypogaea
Helitron-6_AT_3p#Rep/Helitron	Arabidopsis-thaliana
Helitron-1_TMe_1p#Rep/Helitron	Tuber-melanosporum
Helitron-12_OS_1p#Rep/Helitron	Oryza-sativa
Helitron-19_OS_1p#Rep/Helitron	Oryza-sativa
OSHEL2p#Rep/Helitron	Oryza-sativa
HELITRON7_OS_1p#Rep/Helitron	Oryza-sativa
CEHEL1p#Rep/Helitron	Caenorhabditis-elegans
Helitron-2_FV_1p#Rep/Helitron	Fragaria-vesca
Helitron-1_ANp#Rep/Helitron	Aspergillus-nidulans
Helitron-4_NVi_1p#Rep/Helitron	Nasonia-vitripennis
Helitron-9_ZM_1p#Rep/Helitron	Zea-mays
Helitron-6_MT_2p#Rep/Helitron	Medicago-truncatula
Helitron-5_DRh_1p#Rep/Helitron	Drosophila-rhopaloa
Helitron-6_ZM_1p#Rep/Helitron	Zea-mays
Helitron-2_SBi_1p#Rep/Helitron	Sorghum-bicolor
Helitron-1_PI_1p#Rep/Helitron	Phytophthora-infestans
Helitron-16_ArHy_2p#Rep/Helitron	Arachis-hypogaea
Helitron-3_FV_1p#Rep/Helitron	Fragaria-vesca
Helitron-5_SBi_1p#Rep/Helitron	Sorghum-bicolor
Helitron-22_OS_1p#Rep/Helitron	Oryza-sativa
Helitron-3_SBi_1p#Rep/Helitron	Sorghum-bicolor
Helitron-5_ZM_1p#Rep/Helitron	Zea-mays
Helitron-14_ArHy_1p#Rep/Helitron	Arachis-hypogaea
Helitron-1_PM_1p#Rep/Helitron	Petromyzon-marinus
Helitron-2_PGr_1p#Rep/Helitron	Puccinia-graminis
ATHEL2p#Rep/Helitron	Arabidopsis-thaliana
Helitron-2_NVi_1p#Rep/Helitron	Nasonia-vitripennis
HELPO2_1p#Rep/Helitron	Pleurotus-ostreatus
Helitron-2_SIt_1p#Rep/Helitron	Setaria-italica
Helitron-3_PI_1p#Rep/Helitron	Phytophthora-infestans
ATHEL4p#Rep/Helitron	Arabidopsis-thaliana
Helitron-1_PPI_1p#Rep/Helitron	Phytophthora-parasitica
Helitron-1_FoCa_1p#Rep/Helitron	Folsomia-candida
Helitron-10_MT_2p#Rep/Helitron	Medicago-truncatula
consensus#Rep/Helitron
HELMET2_1p#Rep/Helitron	Medicago-truncatula
HELITRON8_OS_2p#Rep/Helitron	Oryza-sativa
OSHEL1p#Rep/Helitron	Oryza-sativa
Helitron-20_OS_1p#Rep/Helitron	Oryza-sativa
Helitron-25_OS_1p#Rep/Helitron	Oryza-sativa
Helitron-11_MT_2p#Rep/Helitron	Medicago-truncatula
Helitron-3_Mad_1p#Rep/Helitron	Malus-domestica
Helitron-10_OS_1p#Rep/Helitron	Oryza-sativa
Helitron-8_DRh_1p#Rep/Helitron	Drosophila-rhopaloa
Helitron-1_Gav_1p#Rep/Helitron	Gavialis-gangeticus
Helitron-7_NVi_1p#Rep/Helitron	Nasonia-vitripennis
Helitron-17_OS_1p#Rep/Helitron	Oryza-sativa
HELMET3_1p#Rep/Helitron	Medicago-truncatula
ATHEL3p#Rep/Helitron	Arabidopsis-thaliana
Helitron-3_HMa_1p#Rep/Helitron	Hydra-vulgaris
Helitron-23_OS_2p#Rep/Helitron	Oryza-sativa
Helitron-3_RPr_1p#Rep/Helitron	Rhodnius-prolixus
Helitron-1_AP_1p#Rep/Helitron	Acyrthosiphon-pisum
Helitron-16_OS_1p#Rep/Helitron	Oryza-sativa
Helitron-26_OS_1p#Rep/Helitron	Oryza-sativa
Helrasier#Rep/Helitron
ATHEL4p#Hel/Helitron	Arabidopsis-thaliana
Helitron-6_AT_3p#Hel/Helitron	Arabidopsis-thaliana
Helitron-10_ArHy_1p#Hel/Helitron	Arachis-hypogaea
Helitron-14_OS_2p#Hel/Helitron	Oryza-sativa
AGHEL1p#Hel/Helitron	Anopheles-gambiae
Helitron-8_MT_2p#Hel/Helitron	Medicago-truncatula
Helitron-4_PM_1p#Hel/Helitron	Petromyzon-marinus
Helitron-4_HM_1p#Hel/Helitron	Hydra-vulgaris
Helitron-9_OS_1p#Hel/Helitron	Oryza-sativa
Helitron-1_ROr_1p#Hel/Helitron	Rhizopus-oryzae
Helitron-4_SMo_1p#Hel/Helitron	Selaginella-moellendorffii
Helitron-3_RPr_1p#Hel/Helitron	Rhodnius-prolixus
Helitron-1_PGr_1p#Hel/Helitron	Puccinia-graminis
Helitron-3_LMi_1p#Hel/Helitron	Locusta-migratoria
Helitron-4_PGr_1p#Hel/Helitron	Puccinia-graminis
Helitron-1_AmRa_1p#Hel/Helitron	Amblyraja-radiata
Helitron-1_ACp#Hel/Helitron	Anolis-carolinensis
Helitron-2_PI_1p#Hel/Helitron	Phytophthora-infestans
HELITRON8_OS_2p#Hel/Helitron	Oryza-sativa
Helitron-6_DWil_1p#Hel/Helitron	Drosophila-willistoni
Helitron-1_PPe_1p#Hel/Helitron	Prunus-persica
Helitron1_ZM_1p#Hel/Helitron	Zea-mays
Helitron-1_Crp_1p#Hel/Helitron	Crocodylus-porosus
Helitron-6_ArHy_2p#Hel/Helitron	Arachis-hypogaea
Helitron-4_CCri_1p#Hel/Helitron	Chondrus-crispus
Helitron-N2_DSer_2p#Hel/Helitron	Drosophila-serrata
Helitron-12_MT_1p#Hel/Helitron	Medicago-truncatula
Helitron-13_MT_1p#Hel/Helitron	Medicago-truncatula
Helitron-18_ZM_1p#Hel/Helitron	Zea-mays
Helitron-8_ZM_1p#Hel/Helitron	Zea-mays
Helitron-15_ArHy_5p#Hel/Helitron	Arachis-hypogaea
Helitron-1_Gav_2p#Hel/Helitron	Gavialis-gangeticus
Helitron-7_PGr_1p#Hel/Helitron	Puccinia-graminis
Helitron-1_AP_1p#Hel/Helitron	Acyrthosiphon-pisum
Helitron-12_ArHy_3p#Hel/Helitron	Arachis-hypogaea
Helitron-7_ArHy_1p#Hel/Helitron	Arachis-hypogaea
Helitron-11_ArHy_2p#Hel/Helitron	Arachis-hypogaea
Helitron-2_DF_1p#Hel/Helitron	Drosophila-ficusphila
Helitron-10_DPl_1p#Hel/Helitron	Danaus-plexippus
OSHEL3p#Hel/Helitron	Oryza-sativa
Helitron-3_PGr_1p#Hel/Helitron	Puccinia-graminis
Helitron-7_DRh_1p#Hel/Helitron	Drosophila-rhopaloa
Helitron-2_PM_1p#Hel/Helitron	Petromyzon-marinus
Helitron-1_Cas_1p#Hel/Helitron	Cannabis-sativa
Helitron-5_PGr_1p#Hel/Helitron	Puccinia-graminis
Helitron-7_ZM_1p#Hel/Helitron	Zea-mays
Helitron-5_NVi_1p#Hel/Helitron	Nasonia-vitripennis
Helitron-1_AB_1p#Hel/Helitron	Agaricus-bisporus
Helitron-1_MN_1p#Hel/Helitron	Morus-notabilis
Helitron-2_HM_1p#Hel/Helitron	Hydra-vulgaris
Helitron-1_SBi_3p#Hel/Helitron	Sorghum-bicolor
Helitron-4_Mad_1p#Hel/Helitron	Malus-domestica
Helitron-1_SMo_1p#Hel/Helitron	Selaginella-moellendorffii
Helitron-1_CM_1p#Hel/Helitron	Callorhinchus-milii
Helitron-1_PSt_1p#Hel/Helitron	Puccinia-striiformis
Helitron-1_BDi_1p#Hel/Helitron	Brachypodium-distachyon
Helitron-3_PTrit_1p#Hel/Helitron	Puccinia-triticina
Helitron-17_ArHy_3p#Hel/Helitron	Arachis-hypogaea
Helitron-1_AIp_2p#Hel/Helitron	Arachis-ipaensis
Helitron-1_AAe_1p#Hel/Helitron	Aedes-aegypti
Helitron-4_ZM_1p#Hel/Helitron	Zea-mays
Helitron-18_ArHy_6p#Hel/Helitron	Arachis-hypogaea
Helitron-1_SIt_1p#Hel/Helitron	Setaria-italica
Helitron-3_NVi_1p#Hel/Helitron	Nasonia-vitripennis
Helitron-3_CCri_1p#Hel/Helitron	Chondrus-crispus
Helitron-4_ArHy_3p#Hel/Helitron	Arachis-hypogaea
Helitron-17_ZM_1p#Hel/Helitron	Zea-mays
Helitron-1_BTa_1p#Hel/Helitron	Bemisia-tabaci
Helitron-7_DWil_1p#Hel/Helitron	Drosophila-willistoni
Helitron-24_OS_1p#Hel/Helitron	Oryza-sativa
Helitron-1_CCi_3p#Hel/Helitron	Coprinopsis-cinerea
Helitron-5_Mad_1p#Hel/Helitron	Malus-domestica
Helitron-1_FV_1p#Hel/Helitron	Fragaria-vesca
Helitron-1_HM_1p#Hel/Helitron	Hydra-vulgaris
Helitron-1_BRa_1p#Hel/Helitron	Brassica-rapa
Helitron-7_NVi_2p#Hel/Helitron	Nasonia-vitripennis
ATHEL1p#Hel/Helitron	Arabidopsis-thaliana
Helitron-13_OS_1p#Hel/Helitron	Oryza-sativa
Helitron-6_NVi_1p#Hel/Helitron	Nasonia-vitripennis
Helitron-8_DWil_1p#Hel/Helitron	Drosophila-willistoni
HELTRON4_OS_1p#Hel/Helitron	Oryza-sativa
Helitron-13_ArHy_5p#Hel/Helitron	Arachis-hypogaea
Helitron-1_ArHy_2p#Hel/Helitron	Arachis-hypogaea
Helitron-1_GM_2p#Hel/Helitron	Glycine-max
Helitron-8_ArHy_2p#Hel/Helitron	Arachis-hypogaea
Helitron-2_PSt_1p#Hel/Helitron	Puccinia-striiformis
Helitron-8_ALy_1p#Hel/Helitron	Arabidopsis-lyrata
Helitron-2_PTrit_1p#Hel/Helitron	Puccinia-triticina
Helitron-12_ZM_1p#Hel/Helitron	Zea-mays
OSHEL1p#Hel/Helitron	Oryza-sativa
HELITRON1MT_2p#Hel/Helitron	Medicago-truncatula
Helitron1_PPa_1p#Hel/Helitron	Physcomitrella-patens
Helitron-2_BRa_1p#Hel/Helitron	Brassica-rapa
Helitron-5_AT_1p#Hel/Helitron	Arabidopsis-thaliana
Helitron-2_HMM_1p#Hel/Helitron	Heliconius-melpomene-melpomene
Helitron-3_BRa_2p#Hel/Helitron	Brassica-rapa
Helitron-25_OS_1p#Hel/Helitron	Oryza-sativa
Helitron2_ZM_1p#Hel/Helitron	Zea-mays
Helitron-2_AmRa_1p#Hel/Helitron	Amblyraja-radiata
Helitron-23_OS_2p#Hel/Helitron	Oryza-sativa
Helitron-14_MT_2p#Hel/Helitron	Medicago-truncatula
Helitron-2_SIn_1p#Hel/Helitron	Solenopsis-invicta
Helitron-1_FlLu_1p#Hel/Helitron	Armillaria-luteovirens
Helitron-11_MT_2p#Hel/Helitron	Medicago-truncatula
Helitron-1_PR_1p#Hel/Helitron	Phytophthora-ramorum
ATHEL3p#Hel/Helitron	Arabidopsis-thaliana
HELMET4_2p#Hel/Helitron	Medicago-truncatula
Helitron-13_ZM_1p#Hel/Helitron	Zea-mays
HELPO1_1p#Hel/Helitron	Pleurotus-ostreatus
Helitron-3_ZM_1p#Hel/Helitron	Zea-mays
CEHEL2p#Hel/Helitron	Caenorhabditis-elegans
Helitron-2_BTa_1p#Hel/Helitron	Bemisia-tabaci
Helitron-3_Mad_1p#Hel/Helitron	Malus-domestica
HELMET3_2p#Hel/Helitron	Medicago-truncatula
Helitron-1_SLL_1p#Hel/Helitron	Serpula-lacrymans
Helitron-7_MT_2p#Hel/Helitron	Medicago-truncatula
Helitron-2_ACp#Hel/Helitron	Anolis-carolinensis
Helitron-9_PGr_1p#Hel/Helitron	Puccinia-graminis
Helitron-2_AMi_1p#Hel/Helitron	Alligator-mississippiensis
Helitron-9_ArHy_1p#Hel/Helitron	Arachis-hypogaea
Helitron-1_TMe_1p#Hel/Helitron	Tuber-melanosporum
Helitron-12_OS_1p#Hel/Helitron	Oryza-sativa
Helitron-19_OS_1p#Hel/Helitron	Oryza-sativa
OSHEL2p#Hel/Helitron	Oryza-sativa
HELITRON7_OS_1p#Hel/Helitron	Oryza-sativa
CEHEL1p#Hel/Helitron	Caenorhabditis-elegans
Helitron-8_DRh_1p#Hel/Helitron	Drosophila-rhopaloa
Helitron-2_FV_1p#Hel/Helitron	Fragaria-vesca
Helitron-1_ANp#Hel/Helitron	Aspergillus-nidulans
Helitron-4_NVi_1p#Hel/Helitron	Nasonia-vitripennis
Helitron-9_ZM_1p#Hel/Helitron	Zea-mays
Helitron-6_MT_2p#Hel/Helitron	Medicago-truncatula
Helitron-5_DRh_1p#Hel/Helitron	Drosophila-rhopaloa
Helitron-6_ZM_1p#Hel/Helitron	Zea-mays
Helitron-2_SBi_1p#Hel/Helitron	Sorghum-bicolor
Helitron-1_PI_1p#Hel/Helitron	Phytophthora-infestans
HELMET2_1p#Hel/Helitron	Medicago-truncatula
Helitron-16_ArHy_2p#Hel/Helitron	Arachis-hypogaea
Helitron-3_FV_1p#Hel/Helitron	Fragaria-vesca
Helitron-5_SBi_1p#Hel/Helitron	Sorghum-bicolor
Helitron-22_OS_1p#Hel/Helitron	Oryza-sativa
Helitron-1_RPr_1p#Hel/Helitron	Rhodnius-prolixus
Helitron-3_SBi_1p#Hel/Helitron	Sorghum-bicolor
Helitron-5_ZM_1p#Hel/Helitron	Zea-mays
Helitron-14_ArHy_1p#Hel/Helitron	Arachis-hypogaea
Helitron-1_PM_1p#Hel/Helitron	Petromyzon-marinus
Helitron-2_PGr_1p#Hel/Helitron	Puccinia-graminis
ATHEL2p#Hel/Helitron	Arabidopsis-thaliana
Helitron-9_MT_2p#Hel/Helitron	Medicago-truncatula
Helitron-6_PGr_1p#Hel/Helitron	Puccinia-graminis
Helitron-2_NVi_1p#Hel/Helitron	Nasonia-vitripennis
HELPO2_1p#Hel/Helitron	Pleurotus-ostreatus
Helitron-2_SIt_1p#Hel/Helitron	Setaria-italica
Helitron-3_PI_1p#Hel/Helitron	Phytophthora-infestans
Helitron-1_PPI_1p#Hel/Helitron	Phytophthora-parasitica
Helitron-1_FoCa_1p#Hel/Helitron	Folsomia-candida
Helitron-10_MT_2p#Hel/Helitron	Medicago-truncatula
consensus#Hel/Helitron
Helitron-1_DF_1p#Hel/Helitron	Drosophila-ficusphila
Helitron-26_OS_1p#Hel/Helitron	Oryza-sativa
Helitron-17_OS_1p#Hel/Helitron	Oryza-sativa
Helitron-5_MT_1p#Hel/Helitron	Medicago-truncatula
Helitron-2_RC_1p#Hel/Helitron	Ricinus-communis
HELITRON5_OS_3p#Hel/Helitron	Oryza-sativa
Helitron-1_BM_2p#Hel/Helitron	Bombyx-mori
Helitron-20_OS_1p#Hel/Helitron	Oryza-sativa
Helrasier#Hel/Helitron
Helitron-1_DR_1p#Hel/Helentron	Danio-rerio
DQ221693_1p#Hel/Helentron	Xiphophorus-maculatus
Helitron-5_DWil_1p#Hel/Helentron	Drosophila-willistoni
Helitron-2_CGi_1p#Hel/Helentron	Crassostrea-gigas
Hel-2_DVirp#Hel/Helentron	Drosophila-virilis
Helitron-20_CGi_1p#Hel/Helentron	Crassostrea-gigas
HeliNoto_1p#Hel/Helentron	Chionodraco-hamatus
Helitron-2_DR_1p#Hel/Helentron	Danio-rerio
Helitron-7_CGi_1p#Hel/Helentron	Crassostrea-gigas
Helitron-1_CGi_1p#Hel/Helentron	Crassostrea-gigas
Helitron-5_SMo_1p#Hel/Helentron	Selaginella-moellendorffii
Helitron2-2_NGe_1p#Hel/Helentron	Notospermus-geniculatus
Helitron-4_CGi_1p#Hel/Helentron	Crassostrea-gigas
Helitron-13_CGi_1p#Hel/Helentron	Crassostrea-gigas
Helitron-5_SPur_2p#Hel/Helentron	Strongylocentrotus-purpuratus
Helitron2-5_NGe_1p#Hel/Helentron	Notospermus-geniculatus
Helitron2-3_NGe_1p#Hel/Helentron	Notospermus-geniculatus
Helitron-10_CGi_1p#Hel/Helentron	Crassostrea-gigas
Helitron-1_DPe_1p#Hel/Helentron	Drosophila-persimilis
Helitron-1_NVi_1p#Hel/Helentron	Nasonia-vitripennis
Helitron-3_DR_1p#Hel/Helentron	Danio-rerio
Helitron-12_CGi_1p#Hel/Helentron	Crassostrea-gigas
Helitron-11_CGi_1p#Hel/Helentron	Crassostrea-gigas
Helitron-1_PBa_1p#Hel/Helentron	Pogonomyrmex-barbatus
Helitron-2_RPr_1p#Hel/Helentron	Rhodnius-prolixus
Helitron-1_AEc_2p#Hel/Helentron	Acromyrmex-echinatior
Helitron2-4_NGe_1p#Hel/Helentron	Notospermus-geniculatus
Helitron-1_DSuz_1p#Hel/Helentron	Drosophila-suzukii
Helitron-3_CGi_1p#Hel/Helentron	Crassostrea-gigas
Helitron-2_DRh_1p#Hel/Helentron	Drosophila-rhopaloa
Helitron-1_DK_1p#Hel/Helentron	Drosophila-kikkawai
Helitron2-1_NGe_1p#Hel/Helentron	Notospermus-geniculatus
Helitron-6_CGi_1p#Hel/Helentron	Crassostrea-gigas
Helitron-4_SPur_1p#Hel/Helentron	Strongylocentrotus-purpuratus
Helitron-2_SP_2p#Hel/Helentron	Strongylocentrotus-purpuratus
Helitron-17_CGi_1p#Hel/Helentron	Crassostrea-gigas
Helitron-1_DVirp#Hel/Helentron	Drosophila-virilis
Helitron-10_DWil_1p#Hel/Helentron	Drosophila-willistoni
Helitron-5_CGi_1p#Hel/Helentron	Crassostrea-gigas
Helitron-9_CGi_1p#Hel/Helentron	Crassostrea-gigas
Helitron-1_NV_1p#Hel/Helentron	Nematostella-vectensis
Helitron-4_DWil_1p#Hel/Helentron	Drosophila-willistoni
Helitron-4_DR_1p#Hel/Helentron	Danio-rerio
Helitron-3_AAe_3p#Hel/Helentron	Aedes-aegypti
Helitron-1_DEu_1p#Hel/Helentron	Drosophila-eugracilis
Helitron-15_CGi_1p#Hel/Helentron	Crassostrea-gigas
Helitron-14_CGi_1p#Hel/Helentron	Crassostrea-gigas
Helitron-3_DWil_1p#Hel/Helentron	Drosophila-willistoni
HEL-1_SPp#Hel/Helentron	Strongylocentrotus-purpuratus
Helitron-4_DRh_2p#Hel/Helentron	Drosophila-rhopaloa
Helitron-3_DRh_1p#Hel/Helentron	Drosophila-rhopaloa
Helitron-1_CRe_1p#Hel/Helentron	Chlamydomonas-reinhardtii
Helitron-7_CCri_1p#Hel/Helentron	Chondrus-crispus
Helitron-8_CGi_1p#Hel/Helentron	Crassostrea-gigas
Helitron-2_AAe_1p#Hel/Helentron	Aedes-aegypti
consensus#Hel/Helentron
EPB86818#Hel/Helentron
Helitron-9_DRh_1p#Hel/Helentron	Drosophila-rhopaloa
Helitron-1_SI_2p#Hel/Helentron	Solenopsis-invicta
