## Supplementary_Tables for "Systematic annotation of *Helitron*-like elements in eukaryote genomes using HELIANO": Supplementary Table S9.xlsx

### Sheet: Supplementary Table S9
Supplementary Table S9: CD-HIT clustering for HLE transposases in O. sativa genome.
Cluster	Insertion/Repbase_cons
Cluster_0	HELITRON7_OS.3
Cluster_0	HELITRON7_OS.2
Cluster_0	HELITRON7_OS.1
Cluster_0	Os_is_59
Cluster_0	Os_is_50
Cluster_0	Os_is_1
Cluster_1	Os_is_25
Cluster_2	HELITRON8_OS.2
Cluster_2	HELITRON8_OS.4
Cluster_2	HELITRON8_OS.1
Cluster_2	HELITRON8_OS.3
Cluster_2	Os_is_30
Cluster_2	Os_is_75
Cluster_2	Os_is_27
Cluster_2	Os_is_70
Cluster_3	Helitron-23_OS
Cluster_4	Os_is_12
Cluster_5	Os_is_4
Cluster_6	Helitron-14_OS.2
Cluster_6	Helitron-14_OS.1
Cluster_6	Helitron-14_OS.3
Cluster_6	Os_is_63
Cluster_6	Os_is_31
Cluster_6	Os_is_29
Cluster_6	Os_is_60
Cluster_6	Os_is_33
Cluster_7	HELITRON2_OS
Cluster_7	Os_is_3
Cluster_8	Os_is_73
Cluster_9	Helitron-13_OS.1
Cluster_9	Os_is_32
Cluster_10	Os_is_5
Cluster_11	HELITRON3_OS.1
Cluster_11	Os_is_26
Cluster_12	Os_is_39
Cluster_13	Helitron-17_OS.2
Cluster_13	Os_is_66
Cluster_14	Helitron-26_OS
Cluster_15	HELITRON5_OS.1
Cluster_15	Os_is_51
Cluster_16	Helitron-12_OS
Cluster_17	Outgroup_RepHel
Cluster_18	Os_is_6
Cluster_19	Os_is_76
Cluster_20	Os_is_77
Cluster_21	Helitron-25_OS
Cluster_22	Os_is_61
Cluster_23	Helitron-15_OS.1
Cluster_23	Os_is_14
Cluster_24	HELITRON4_OS.2
Cluster_24	HELITRON4_OS.1
Cluster_24	Os_is_18
Cluster_24	Os_is_17
Cluster_25	Helitron-24_OS
Cluster_26	Os_is_8
Cluster_27	Os_is_74
Cluster_28	Os_is_52
Cluster_29	Os_is_65
Cluster_30	Os_is_11
Cluster_31	Os_is_67
Cluster_32	Os_is_28
Cluster_33	Os_is_48
Cluster_34	Os_is_68
Cluster_35	Os_is_23
Cluster_36	Os_is_62
Cluster_37	Os_is_24
Cluster_38	Os_is_40
Cluster_39	Os_is_34
Cluster_40	Os_is_71
Cluster_41	Helitron-16_OS.2
Cluster_41	Os_is_72
Cluster_42	HELITRON1_OS.1
Cluster_42	Os_is_2
Cluster_43	Helitron-17_OS.1
Cluster_43	Os_is_19
Cluster_44	Helitron-13_OS.2
Cluster_44	Os_is_69
Cluster_45	Os_is_45
Cluster_46	Os_is_46
Cluster_47	Os_is_37
Cluster_48	Os_is_54
Cluster_49	Os_is_47
Cluster_50	Os_is_44
Cluster_51	Os_is_43
Cluster_52	Os_is_79
Cluster_53	Os_is_36
Cluster_54	Os_is_22
Cluster_55	Os_is_53
Cluster_56	Os_is_55
Cluster_57	Os_is_38
Cluster_58	Os_is_42
Cluster_59	Os_is_10
Cluster_60	Helitron-22_OS.1
Cluster_60	Os_is_57
Cluster_61	Helitron-20_OS
Cluster_62	Helitron-9_OS.1
Cluster_62	Os_is_49
Cluster_63	Os_is_35
Cluster_64	Os_is_56
Cluster_65	Helitron-21_OS
Cluster_65	Os_is_13
Cluster_66	Os_is_7
Cluster_67	Os_is_64
Cluster_68	Os_is_20
Cluster_69	Os_is_21
Cluster_70	Helitron-16_OS.1
Cluster_70	Os_is_58
Cluster_71	Os_is_78
