## Supplementary_Tables for "Systematic annotation of *Helitron*-like elements in eukaryote genomes using HELIANO": Supplementary Table S10.xlsx

### Sheet: Supplementary Table S10
Supplementary Table S10: Counts of HELIANO-predicted HLEs in sampled eukarytic genomes.
class	Assembly	Variants	Frequency	species	phylum	Group_name	species_count_all	species_count_detected	ratio	newclass
Aconoidasida	NA	Helentron	0	NA	NA	NA	3	0	0/3	Aconoidasida (0/3)
Actinopteri	GCA_902148855.1	Helitron	1411	Sphaeramia orbicularis	Chordata	Fishes	71	63	63/71	Actinopteri (63/71)
Actinopteri	GCA_020698575.1	Helentron	2603	Bostrychus sinensis	Chordata	Fishes	71	63	63/71	Actinopteri (63/71)
Actinopteri	GCA_902150065.1	Helentron	89	Myripristis murdjan	Chordata	Fishes	71	63	63/71	Actinopteri (63/71)
Actinopteri	GCA_902362185.1	Helentron	16	Chanos chanos	Chordata	Fishes	71	63	63/71	Actinopteri (63/71)
Actinopteri	GCA_022702515.1	Helitron	2	Ilyophis sp. 1 JC-2022	Chordata	Fishes	71	63	63/71	Actinopteri (63/71)
Actinopteri	GCA_019176455.1	Helentron	33	Solea senegalensis	Chordata	Fishes	71	63	63/71	Actinopteri (63/71)
Actinopteri	GCA_902500255.1	Helentron	4	Thalassophryne amazonica	Chordata	Fishes	71	63	63/71	Actinopteri (63/71)
Actinopteri	GCA_014905685.2	Helentron	7	Nematolebias whitei	Chordata	Fishes	71	63	63/71	Actinopteri (63/71)
Actinopteri	GCA_001858045.3	Helentron	1785	Oreochromis niloticus	Chordata	Fishes	71	63	63/71	Actinopteri (63/71)
Actinopteri	GCA_020510985.1	Helitron	27295	Pholidichthys leucotaenia	Chordata	Fishes	71	63	63/71	Actinopteri (63/71)
Actinopteri	GCA_009823395.1	Helentron	5	Thamnaconus septentrionalis	Chordata	Fishes	71	63	63/71	Actinopteri (63/71)
Actinopteri	GCA_004023545.1	Helentron	5	Lateolabrax maculatus	Chordata	Fishes	71	63	63/71	Actinopteri (63/71)
Actinopteri	GCA_016859285.1	Helitron	1	Xiphias gladius	Chordata	Fishes	71	63	63/71	Actinopteri (63/71)
Actinopteri	GCA_013368585.1	Helentron	36	Megalops cyprinoides	Chordata	Fishes	71	63	63/71	Actinopteri (63/71)
Actinopteri	GCA_902148855.1	Helentron	1137	Sphaeramia orbicularis	Chordata	Fishes	71	63	63/71	Actinopteri (63/71)
Actinopteri	GCA_017654505.1	Helentron	97	Polyodon spathula	Chordata	Fishes	71	63	63/71	Actinopteri (63/71)
Actinopteri	GCA_023658055.1	Helentron	39	Thaleichthys pacificus	Chordata	Fishes	71	63	63/71	Actinopteri (63/71)
Actinopteri	GCA_017976325.1	Helentron	8	Chelmon rostratus	Chordata	Fishes	71	63	63/71	Actinopteri (63/71)
Actinopteri	GCA_023238725.1	Helentron	70	Scortum barcoo	Chordata	Fishes	71	63	63/71	Actinopteri (63/71)
Actinopteri	GCA_016859285.1	Helentron	4	Xiphias gladius	Chordata	Fishes	71	63	63/71	Actinopteri (63/71)
Actinopteri	GCA_951216825.1	Helentron	29061	Electrona antarctica	Chordata	Fishes	71	63	63/71	Actinopteri (63/71)
Actinopteri	GCA_020510985.1	Helentron	27140	Pholidichthys leucotaenia	Chordata	Fishes	71	63	63/71	Actinopteri (63/71)
Actinopteri	GCA_023566125.1	Helitron	1	Zingel zingel	Chordata	Fishes	71	63	63/71	Actinopteri (63/71)
Actinopteri	GCA_023566225.1	Helentron	2318	Romanogobio albipinnatus	Chordata	Fishes	71	63	63/71	Actinopteri (63/71)
Actinopteri	GCA_013347855.1	Helentron	60	Anguilla anguilla	Chordata	Fishes	71	63	63/71	Actinopteri (63/71)
Actinopteri	GCA_013347855.1	Helitron	1	Anguilla anguilla	Chordata	Fishes	71	63	63/71	Actinopteri (63/71)
Actinopteri	GCA_022702515.1	Helentron	2	Ilyophis sp. 1 JC-2022	Chordata	Fishes	71	63	63/71	Actinopteri (63/71)
Actinopteri	GCA_017654505.1	unclassified	2	Polyodon spathula	Chordata	Fishes	71	63	63/71	Actinopteri (63/71)
Actinopteri	GCA_022829145.1	Helentron	8	Albula goreensis	Chordata	Fishes	71	63	63/71	Actinopteri (63/71)
Actinopteri	GCA_026261665.1	Helentron	4	Melanotaenia duboulayi	Chordata	Fishes	71	63	63/71	Actinopteri (63/71)
Actinopteri	GCA_949987615.1	Helitron	1	Pollachius pollachius	Chordata	Fishes	71	63	63/71	Actinopteri (63/71)
Actinopteri	GCA_011004845.1	Helentron	10	Esox lucius	Chordata	Fishes	71	63	63/71	Actinopteri (63/71)
Actinopteri	GCA_900700375.1	Helentron	15	Denticeps clupeoides	Chordata	Fishes	71	63	63/71	Actinopteri (63/71)
Actinopteri	GCA_900700415.2	Helentron	10	Clupea harengus	Chordata	Fishes	71	63	63/71	Actinopteri (63/71)
Actinopteri	GCA_002922805.2	Helentron	12	Oryzias melastigma	Chordata	Fishes	71	63	63/71	Actinopteri (63/71)
Actinopteri	GCA_900880675.1	Helentron	68	Sparus aurata	Chordata	Fishes	71	63	63/71	Actinopteri (63/71)
Actinopteri	GCA_000242695.1	Helitron	69	Lepisosteus oculatus	Chordata	Fishes	71	63	63/71	Actinopteri (63/71)
Actinopteri	GCA_017591415.1	Helentron	9	Amia calva	Chordata	Fishes	71	63	63/71	Actinopteri (63/71)
Actinopteri	GCA_029490765.1	Helitron	2	Euthynnus affinis	Chordata	Fishes	71	63	63/71	Actinopteri (63/71)
Actinopteri	GCA_017639675.1	Helentron	2	Aplochiton taeniatus	Chordata	Fishes	71	63	63/71	Actinopteri (63/71)
Actinopteri	GCA_902148845.1	Helentron	47	Salarias fasciatus	Chordata	Fishes	71	63	63/71	Actinopteri (63/71)
Actinopteri	GCA_014805685.1	Helentron	16	Silurus meridionalis	Chordata	Fishes	71	63	63/71	Actinopteri (63/71)
Actinopteri	GCA_020091685.1	Helentron	24	Lutjanus erythropterus	Chordata	Fishes	71	63	63/71	Actinopteri (63/71)
Actinopteri	GCA_010645085.2	Helentron	31	Acipenser ruthenus	Chordata	Fishes	71	63	63/71	Actinopteri (63/71)
Actinopteri	GCA_900324465.2	Helentron	7	Anabas testudineus	Chordata	Fishes	71	63	63/71	Actinopteri (63/71)
Actinopteri	GCA_900880675.1	Helitron	496	Sparus aurata	Chordata	Fishes	71	63	63/71	Actinopteri (63/71)
Actinopteri	GCA_902500255.1	Helitron	2	Thalassophryne amazonica	Chordata	Fishes	71	63	63/71	Actinopteri (63/71)
Actinopteri	GCA_029633865.1	Helentron	2	Lampris incognitus	Chordata	Fishes	71	63	63/71	Actinopteri (63/71)
Actinopteri	GCA_029633875.1	Helentron	17	Hoplias malabaricus	Chordata	Fishes	71	63	63/71	Actinopteri (63/71)
Actinopteri	GCA_949987555.1	Helentron	776	Borostomias antarcticus	Chordata	Fishes	71	63	63/71	Actinopteri (63/71)
Actinopteri	GCA_905171665.2	Helentron	42	Trachurus trachurus	Chordata	Fishes	71	63	63/71	Actinopteri (63/71)
Actinopteri	GCA_905171665.2	Helitron	5	Trachurus trachurus	Chordata	Fishes	71	63	63/71	Actinopteri (63/71)
Actinopteri	GCA_029490765.1	Helentron	43	Euthynnus affinis	Chordata	Fishes	71	63	63/71	Actinopteri (63/71)
Actinopteri	GCA_020085105.1	Helitron	1	Siniperca chuatsi	Chordata	Fishes	71	63	63/71	Actinopteri (63/71)
Actinopteri	GCA_900634775.1	Helentron	28	Gouania willdenowi	Chordata	Fishes	71	63	63/71	Actinopteri (63/71)
Actinopteri	GCA_020745685.1	Helentron	12	Tautogolabrus adspersus	Chordata	Fishes	71	63	63/71	Actinopteri (63/71)
Actinopteri	GCA_020085105.1	Helentron	3	Siniperca chuatsi	Chordata	Fishes	71	63	63/71	Actinopteri (63/71)
Actinopteri	GCA_026929865.2	Helentron	7	Hyperoplus lanceolatus	Chordata	Fishes	71	63	63/71	Actinopteri (63/71)
Actinopteri	GCA_023566125.1	Helentron	15	Zingel zingel	Chordata	Fishes	71	63	63/71	Actinopteri (63/71)
Actinopteri	GCA_027704905.1	Helentron	9	Muraenolepis orangiensis	Chordata	Fishes	71	63	63/71	Actinopteri (63/71)
Actinopteri	GCA_027744825.1	Helentron	2	Synchiropus splendidus	Chordata	Fishes	71	63	63/71	Actinopteri (63/71)
Actinopteri	GCA_900964775.1	Helentron	1	Scleropages formosus	Chordata	Fishes	71	63	63/71	Actinopteri (63/71)
Actinopteri	GCA_023634145.1	Helentron	3	Thymallus thymallus	Chordata	Fishes	71	63	63/71	Actinopteri (63/71)
Actinopteri	GCA_030014385.1	Helentron	10	Trichomycterus rosablanca	Chordata	Fishes	71	63	63/71	Actinopteri (63/71)
Actinopteri	GCA_020496755.1	Helentron	6	Channa maculata	Chordata	Fishes	71	63	63/71	Actinopteri (63/71)
Actinopteri	GCA_023856365.1	Helentron	8	Brienomyrus brachyistius	Chordata	Fishes	71	63	63/71	Actinopteri (63/71)
Actinopteri	GCA_951216825.1	Helitron	1252	Electrona antarctica	Chordata	Fishes	71	63	63/71	Actinopteri (63/71)
Actinopteri	GCA_933228915.1	Helentron	78	Telmatherina bonti	Chordata	Fishes	71	63	63/71	Actinopteri (63/71)
Actinopteri	GCA_024416835.2	Helentron	53	Perccottus glenii	Chordata	Fishes	71	63	63/71	Actinopteri (63/71)
Actinopteri	GCA_900634775.1	Helitron	1172	Gouania willdenowi	Chordata	Fishes	71	63	63/71	Actinopteri (63/71)
Actinopteri	GCA_025860055.1	Helentron	28	Xyrauchen texanus	Chordata	Fishes	71	63	63/71	Actinopteri (63/71)
Actinopteri	GCA_029721515.1	Helentron	550	Synanceia verrucosa	Chordata	Fishes	71	63	63/71	Actinopteri (63/71)
Actinopteri	GCA_026929865.2	Helitron	1	Hyperoplus lanceolatus	Chordata	Fishes	71	63	63/71	Actinopteri (63/71)
Actinopteri	GCA_015220715.1	Helentron	25	Pygocentrus nattereri	Chordata	Fishes	71	63	63/71	Actinopteri (63/71)
Actinopteri	GCA_029224185.1	Helentron	39	Karalla daura	Chordata	Fishes	71	63	63/71	Actinopteri (63/71)
Actinopteri	GCA_019740435.1	Helentron	38	Gambusia affinis	Chordata	Fishes	71	63	63/71	Actinopteri (63/71)
Actinopteri	GCA_900963305.1	Helentron	36	Echeneis naucrates	Chordata	Fishes	71	63	63/71	Actinopteri (63/71)
Actinopteri	GCA_900324485.2	Helentron	25	Mastacembelus armatus	Chordata	Fishes	71	63	63/71	Actinopteri (63/71)
Agaricomycetes	GCA_001302255.2	Helitron	1	Trametes hirsuta	Basidiomycota	Fungi	9	7	2024-09-07	Agaricomycetes (7/9)
Agaricomycetes	GCA_006506795.2	Helentron	37	Hericium erinaceus	Basidiomycota	Fungi	9	7	2024-09-07	Agaricomycetes (7/9)
Agaricomycetes	GCA_001302255.2	Helentron	15	Trametes hirsuta	Basidiomycota	Fungi	9	7	2024-09-07	Agaricomycetes (7/9)
Agaricomycetes	GCA_951394315.1	Helitron	17	Lactarius evosmus	Basidiomycota	Fungi	9	7	2024-09-07	Agaricomycetes (7/9)
Agaricomycetes	GCA_026075535.2	Helentron	225	Tricholoma matsutake	Basidiomycota	Fungi	9	7	2024-09-07	Agaricomycetes (7/9)
Agaricomycetes	GCA_017499595.2	Helentron	16	Psilocybe cubensis	Basidiomycota	Fungi	9	7	2024-09-07	Agaricomycetes (7/9)
Agaricomycetes	GCA_029959195.1	Helitron	3	Dictyophora rubrovolvata	Basidiomycota	Fungi	9	7	2024-09-07	Agaricomycetes (7/9)
Agaricomycetes	GCA_017499595.2	Helitron	4	Psilocybe cubensis	Basidiomycota	Fungi	9	7	2024-09-07	Agaricomycetes (7/9)
Agaricomycetes	GCA_026075535.2	Helitron	101	Tricholoma matsutake	Basidiomycota	Fungi	9	7	2024-09-07	Agaricomycetes (7/9)
Agaricomycetes	GCA_006506795.2	Helitron	3	Hericium erinaceus	Basidiomycota	Fungi	9	7	2024-09-07	Agaricomycetes (7/9)
Agaricomycetes	GCA_016906535.1	Helitron	3	Rhizoctonia solani	Basidiomycota	Fungi	9	7	2024-09-07	Agaricomycetes (7/9)
Agaricomycetes	GCA_016906535.1	Helentron	1	Rhizoctonia solani	Basidiomycota	Fungi	9	7	2024-09-07	Agaricomycetes (7/9)
Agaricomycetes	GCA_026075535.2	unclassified	1	Tricholoma matsutake	Basidiomycota	Fungi	9	7	2024-09-07	Agaricomycetes (7/9)
Amphibia	GCA_002915635.3	Helentron	926432	Ambystoma mexicanum	Chordata	Amphibians	5	5	2024-05-05	Amphibia (5/5)
Amphibia	GCA_002915635.3	unclassified	22398	Ambystoma mexicanum	Chordata	Amphibians	5	5	2024-05-05	Amphibia (5/5)
Amphibia	GCA_027358695.2	Helitron	32	Spea bombifrons	Chordata	Amphibians	5	5	2024-05-05	Amphibia (5/5)
Amphibia	GCA_901001135.1	Helitron	40084	Rhinatrema bivittatum	Chordata	Amphibians	5	5	2024-05-05	Amphibia (5/5)
Amphibia	GCA_902459505.1	Helitron	45851	Geotrypetes seraphini	Chordata	Amphibians	5	5	2024-05-05	Amphibia (5/5)
Amphibia	GCA_002915635.3	Helitron	3852	Ambystoma mexicanum	Chordata	Amphibians	5	5	2024-05-05	Amphibia (5/5)
Amphibia	GCA_009667805.1	Helitron	54533	Leptobrachium leishanense	Chordata	Amphibians	5	5	2024-05-05	Amphibia (5/5)
Anthozoa	GCA_948470475.1	Helentron	414	Galaxea fascicularis	Cnidaria	Other Animals	4	4	2024-04-04	Anthozoa (4/4)
Anthozoa	GCA_949126865.1	Helentron	3674	Montipora capitata	Cnidaria	Other Animals	4	4	2024-04-04	Anthozoa (4/4)
Anthozoa	GCA_932526225.1	Helentron	33	Nematostella vectensis	Cnidaria	Other Animals	4	4	2024-04-04	Anthozoa (4/4)
Anthozoa	GCA_918843875.1	Helentron	1786	Diadumene lineata	Cnidaria	Other Animals	4	4	2024-04-04	Anthozoa (4/4)
Appendicularia	NA	Helentron	0	NA	NA	NA	1	0	0/1	Appendicularia (0/1)
Arachnida	GCA_949128135.1	Helitron	5709	Parasteatoda lunata	Arthropoda	Arthropoda	7	5	2024-07-05	Arachnida (5/7)
Arachnida	GCA_029204025.1	Helitron	5	Blomia tropicalis	Arthropoda	Arthropoda	7	5	2024-07-05	Arachnida (5/7)
Arachnida	GCA_013339695.2	Helentron	23153	Rhipicephalus sanguineus	Arthropoda	Arthropoda	7	5	2024-07-05	Arachnida (5/7)
Arachnida	GCA_949128135.1	Helentron	656	Parasteatoda lunata	Arthropoda	Arthropoda	7	5	2024-07-05	Arachnida (5/7)
Arachnida	GCA_029204025.1	Helentron	1	Blomia tropicalis	Arthropoda	Arthropoda	7	5	2024-07-05	Arachnida (5/7)
Arachnida	GCA_026930045.1	Helitron	25905	Uloborus diversus	Arthropoda	Arthropoda	7	5	2024-07-05	Arachnida (5/7)
Arachnida	GCA_026930045.1	Helentron	12175	Uloborus diversus	Arthropoda	Arthropoda	7	5	2024-07-05	Arachnida (5/7)
Arachnida	GCA_028476895.1	Helentron	16	Tetranychus truncatus	Arthropoda	Arthropoda	7	5	2024-07-05	Arachnida (5/7)
Arachnida	GCA_028476895.1	Helitron	2	Tetranychus truncatus	Arthropoda	Arthropoda	7	5	2024-07-05	Arachnida (5/7)
Ascidiacea	GCA_947561715.1	Helentron	29	Ascidia mentula	Chordata	Other Animals	4	2	2024-04-02	Ascidiacea (2/4)
Ascidiacea	GCF_000224145.3	Helentron	2	Ciona intestinalis	Chordata	Other Animals	4	2	2024-04-02	Ascidiacea (2/4)
Asteroidea	GCA_029582265.1	Helentron	5968	Zoroaster sp. YZ-2022	Echinodermata	Other Animals	3	3	2024-03-03	Asteroidea (3/3)
Asteroidea	GCA_902459465.3	Helentron	12	Asterias rubens	Echinodermata	Other Animals	3	3	2024-03-03	Asteroidea (3/3)
Asteroidea	GCA_029582265.1	Helitron	159	Zoroaster sp. YZ-2022	Echinodermata	Other Animals	3	3	2024-03-03	Asteroidea (3/3)
Asteroidea	GCA_949987565.1	Helentron	367	Luidia sarsii	Echinodermata	Other Animals	3	3	2024-03-03	Asteroidea (3/3)
Aves	NA	Helentron	0	NA	NA	NA	29	0	0/29	Aves (0/29)
Bacillariophyceae	GCA_951394045.1	Helentron	11	Nitzschia sp. DOCU1	Bacillariophyta	Algae	2	2	2024-02-02	Bacillariophyceae (2/2)
Bacillariophyceae	GCA_946965045.2	Helentron	8	Epithemia pelagica	Bacillariophyta	Algae	2	2	2024-02-02	Bacillariophyceae (2/2)
Bangiophyceae	GCA_009829735.1	Helentron	42	Neopyropia yezoensis	Rhodophyta	Algae	1	1	2024-01-01	Bangiophyceae (1/1)
Bivalvia	GCA_945859785.2	Helentron	184	Tridacna gigas	Mollusca	Other Animals	14	12	2014-12-01	Bivalvia (12/14)
Bivalvia	GCA_007844125.1	Helentron	288	Sinonovacula constricta	Mollusca	Other Animals	14	12	2014-12-01	Bivalvia (12/14)
Bivalvia	GCA_029582155.1	Helentron	61	Panopea generosa	Mollusca	Other Animals	14	12	2014-12-01	Bivalvia (12/14)
Bivalvia	GCA_021730395.1	Helentron	4708	Mercenaria mercenaria	Mollusca	Other Animals	14	12	2014-12-01	Bivalvia (12/14)
Bivalvia	GCA_021229015.1	Helentron	6813	Solen grandis	Mollusca	Other Animals	14	12	2014-12-01	Bivalvia (12/14)
Bivalvia	GCA_029582155.1	Helitron	108	Panopea generosa	Mollusca	Other Animals	14	12	2014-12-01	Bivalvia (12/14)
Bivalvia	GCA_029237695.1	Helentron	3802	Conchocele bisecta	Mollusca	Other Animals	14	12	2014-12-01	Bivalvia (12/14)
Bivalvia	GCA_902652985.1	Helentron	691	Pecten maximus	Mollusca	Other Animals	14	12	2014-12-01	Bivalvia (12/14)
Bivalvia	GCA_002216045.1	Helentron	4413	Pinctada imbricata	Mollusca	Other Animals	14	12	2014-12-01	Bivalvia (12/14)
Bivalvia	GCA_944474755.1	Helentron	2708	Limnoperna fortunei	Mollusca	Other Animals	14	12	2014-12-01	Bivalvia (12/14)
Bivalvia	GCA_020536995.1	Helentron	14913	Dreissena polymorpha	Mollusca	Other Animals	14	12	2014-12-01	Bivalvia (12/14)
Bivalvia	GCA_947568905.1	Helentron	2073	Ostrea edulis	Mollusca	Other Animals	14	12	2014-12-01	Bivalvia (12/14)
Bivalvia	GCA_029721355.1	Helentron	2808	Tegillarca granosa	Mollusca	Other Animals	14	12	2014-12-01	Bivalvia (12/14)
Branchiopoda	GCA_013167095.2	Helentron	3	Daphnia sinensis	Arthropoda	Arthropoda	2	2	2024-02-02	Branchiopoda (2/2)
Branchiopoda	GCA_013167095.2	Helitron	34	Daphnia sinensis	Arthropoda	Arthropoda	2	2	2024-02-02	Branchiopoda (2/2)
Branchiopoda	GCA_030141595.1	Helitron	214	Chydorus sphaericus	Arthropoda	Arthropoda	2	2	2024-02-02	Branchiopoda (2/2)
Branchiopoda	GCA_030141595.1	Helentron	41	Chydorus sphaericus	Arthropoda	Arthropoda	2	2	2024-02-02	Branchiopoda (2/2)
Bryopsida	GCA_000002425.2	Helentron	1	Physcomitrium patens	Streptophyta	Land Plants	5	5	2024-05-05	Bryopsida (5/5)
Bryopsida	GCA_000002425.2	Helitron	481	Physcomitrium patens	Streptophyta	Land Plants	5	5	2024-05-05	Bryopsida (5/5)
Bryopsida	GCA_951230915.1	unclassified	1	Antitrichia curtipendula	Streptophyta	Land Plants	5	5	2024-05-05	Bryopsida (5/5)
Bryopsida	GCA_951230915.1	Helitron	153	Antitrichia curtipendula	Streptophyta	Land Plants	5	5	2024-05-05	Bryopsida (5/5)
Bryopsida	GCA_022496805.1	Helitron	492	Pohlia nutans	Streptophyta	Land Plants	5	5	2024-05-05	Bryopsida (5/5)
Bryopsida	GCA_022496805.1	Helentron	105	Pohlia nutans	Streptophyta	Land Plants	5	5	2024-05-05	Bryopsida (5/5)
Bryopsida	GCA_947034885.1	Helentron	5	Thuidium tamariscinum	Streptophyta	Land Plants	5	5	2024-05-05	Bryopsida (5/5)
Bryopsida	GCA_947034885.1	Helitron	100	Thuidium tamariscinum	Streptophyta	Land Plants	5	5	2024-05-05	Bryopsida (5/5)
Bryopsida	GCA_014871385.1	Helentron	54	Ceratodon purpureus	Streptophyta	Land Plants	5	5	2024-05-05	Bryopsida (5/5)
Bryopsida	GCA_014871385.1	Helitron	133	Ceratodon purpureus	Streptophyta	Land Plants	5	5	2024-05-05	Bryopsida (5/5)
Bryopsida	GCA_951230915.1	Helentron	5	Antitrichia curtipendula	Streptophyta	Land Plants	5	5	2024-05-05	Bryopsida (5/5)
Bryopsida	GCA_947034885.1	unclassified	1	Thuidium tamariscinum	Streptophyta	Land Plants	5	5	2024-05-05	Bryopsida (5/5)
Cephalopoda	GCA_024364805.1	Helentron	21	Euprymna scolopes	Mollusca	Other Animals	3	3	2024-03-03	Cephalopoda (3/3)
Cephalopoda	GCA_023376005.1	Helitron	3972	Doryteuthis pealeii	Mollusca	Other Animals	3	3	2024-03-03	Cephalopoda (3/3)
Cephalopoda	GCA_024364805.1	Helitron	17532	Euprymna scolopes	Mollusca	Other Animals	3	3	2024-03-03	Cephalopoda (3/3)
Cephalopoda	GCA_006345805.1	Helentron	5	Octopus sinensis	Mollusca	Other Animals	3	3	2024-03-03	Cephalopoda (3/3)
Cephalopoda	GCA_006345805.1	Helitron	55718	Octopus sinensis	Mollusca	Other Animals	3	3	2024-03-03	Cephalopoda (3/3)
Cestoda	NA	Helentron	0	NA	NA	NA	2	0	0/2	Cestoda (0/2)
Chilopoda	GCA_949358305.1	Helentron	1	Strigamia acuminata	Arthropoda	Arthropoda	1	1	2024-01-01	Chilopoda (1/1)
Chilopoda	GCA_949358305.1	Helitron	1	Strigamia acuminata	Arthropoda	Arthropoda	1	1	2024-01-01	Chilopoda (1/1)
Chlorophyceae	GCA_022414725.1	Helitron	187	Microglena sp. YARC	Chlorophyta	Algae	3	2	2024-03-02	Chlorophyceae (2/3)
Chlorophyceae	GCA_022414725.1	Helentron	5	Microglena sp. YARC	Chlorophyta	Algae	3	2	2024-03-02	Chlorophyceae (2/3)
Chlorophyceae	GCA_914767535.1	Helentron	1	Dunaliella primolecta	Chlorophyta	Algae	3	2	2024-03-02	Chlorophyceae (2/3)
Chlorophyceae	GCA_022414725.1	unclassified	5	Microglena sp. YARC	Chlorophyta	Algae	3	2	2024-03-02	Chlorophyceae (2/3)
Chloropicophyceae	NA	Helentron	0	NA	NA	NA	1	0	0/1	Chloropicophyceae (0/1)
Chondrichthyes	GCA_030144785.1	Helitron	1651	Hypanus sabinus	Chordata	Fishes	8	4	2024-08-04	Chondrichthyes (4/8)
Chondrichthyes	GCA_030035685.1	Helitron	4818	Mobula birostris	Chordata	Fishes	8	4	2024-08-04	Chondrichthyes (4/8)
Chondrichthyes	GCA_028641065.1	Helitron	11154	Leucoraja erinacea	Chordata	Fishes	8	4	2024-08-04	Chondrichthyes (4/8)
Chondrichthyes	GCA_017639515.1	Helitron	1	Carcharodon carcharias	Chordata	Fishes	8	4	2024-08-04	Chondrichthyes (4/8)
Chromadorea	GCA_004148225.2	Helitron	1657	Heterodera glycines	Nematoda	Roundworms	4	4	2024-04-04	Chromadorea (4/4)
Chromadorea	GCA_947359475.1	Helitron	1739	Heligmosomoides bakeri	Nematoda	Roundworms	4	4	2024-04-04	Chromadorea (4/4)
Chromadorea	GCA_000469685.2	Helitron	888	Haemonchus contortus	Nematoda	Roundworms	4	4	2024-04-04	Chromadorea (4/4)
Chromadorea	GCA_029582065.1	Helitron	8	Strongyloides stercoralis	Nematoda	Roundworms	4	4	2024-04-04	Chromadorea (4/4)
Cladistia	GCA_016835505.1	Helentron	4	Polypterus senegalus	Chordata	Fishes	1	1	2024-01-01	Cladistia (1/1)
Cladistia	GCA_016835505.1	Helitron	71544	Polypterus senegalus	Chordata	Fishes	1	1	2024-01-01	Cladistia (1/1)
Clitellata	GCA_949752735.1	Helitron	2782	Lumbricus terrestris	Annelida	Other Animals	3	2	2024-03-02	Clitellata (2/3)
Clitellata	GCA_018105865.1	Helitron	1411	Metaphire vulgaris	Annelida	Other Animals	3	2	2024-03-02	Clitellata (2/3)
Collembola	GCA_020352615.1	Helitron	187	Yoshiicerus persimilis	Arthropoda	Arthropoda	4	4	2024-04-04	Collembola (4/4)
Collembola	GCA_947179485.1	Helentron	79	Allacma fusca	Arthropoda	Arthropoda	4	4	2024-04-04	Collembola (4/4)
Collembola	GCA_004115045.3	Helentron	110	Sinella curviseta	Arthropoda	Arthropoda	4	4	2024-04-04	Collembola (4/4)
Collembola	GCA_949802685.1	unclassified	10	Dicyrtomina minuta	Arthropoda	Arthropoda	4	4	2024-04-04	Collembola (4/4)
Collembola	GCA_947179485.1	Helitron	1257	Allacma fusca	Arthropoda	Arthropoda	4	4	2024-04-04	Collembola (4/4)
Collembola	GCA_004115045.3	unclassified	4	Sinella curviseta	Arthropoda	Arthropoda	4	4	2024-04-04	Collembola (4/4)
Collembola	GCA_949802685.1	Helitron	1480	Dicyrtomina minuta	Arthropoda	Arthropoda	4	4	2024-04-04	Collembola (4/4)
Collembola	GCA_020352615.1	Helentron	285	Yoshiicerus persimilis	Arthropoda	Arthropoda	4	4	2024-04-04	Collembola (4/4)
Collembola	GCA_004115045.3	Helitron	350	Sinella curviseta	Arthropoda	Arthropoda	4	4	2024-04-04	Collembola (4/4)
Collembola	GCA_949802685.1	Helentron	67	Dicyrtomina minuta	Arthropoda	Arthropoda	4	4	2024-04-04	Collembola (4/4)
Conoidasida	NA	Helentron	0	NA	NA	NA	1	0	0/1	Conoidasida (0/1)
Demospongiae	GCA_947172415.1	Helentron	243	Chondrosia reniformis	Porifera	Other Animals	3	3	2024-03-03	Demospongiae (3/3)
Demospongiae	GCA_949130485.1	Helentron	1054	Agelas oroides	Porifera	Other Animals	3	3	2024-03-03	Demospongiae (3/3)
Demospongiae	GCA_947172415.1	unclassified	6	Chondrosia reniformis	Porifera	Other Animals	3	3	2024-03-03	Demospongiae (3/3)
Demospongiae	GCA_949130485.1	unclassified	1	Agelas oroides	Porifera	Other Animals	3	3	2024-03-03	Demospongiae (3/3)
Demospongiae	GCA_947044365.1	Helitron	45	Petrosia ficiformis	Porifera	Other Animals	3	3	2024-03-03	Demospongiae (3/3)
Demospongiae	GCA_947172415.1	Helitron	2	Chondrosia reniformis	Porifera	Other Animals	3	3	2024-03-03	Demospongiae (3/3)
Demospongiae	GCA_947044365.1	Helentron	94	Petrosia ficiformis	Porifera	Other Animals	3	3	2024-03-03	Demospongiae (3/3)
Diplomonadida	NA	Helentron	0	NA	NA	NA	1	0	0/1	Diplomonadida (0/1)
Dipnotetrapodomorpha	GCA_019279795.1	Helentron	18	Protopterus annectens	Chordata	Fishes	2	2	2024-02-02	Dipnotetrapodomorpha (2/2)
Dipnotetrapodomorpha	GCA_016271365.2	Helentron	445435	Neoceratodus forsteri	Chordata	Fishes	2	2	2024-02-02	Dipnotetrapodomorpha (2/2)
Dipnotetrapodomorpha	GCA_016271365.2	Helitron	1	Neoceratodus forsteri	Chordata	Fishes	2	2	2024-02-02	Dipnotetrapodomorpha (2/2)
Dipnotetrapodomorpha	GCA_016271365.2	unclassified	2	Neoceratodus forsteri	Chordata	Fishes	2	2	2024-02-02	Dipnotetrapodomorpha (2/2)
Dipnotetrapodomorpha	GCA_019279795.1	Helitron	285233	Protopterus annectens	Chordata	Fishes	2	2	2024-02-02	Dipnotetrapodomorpha (2/2)
Dothideomycetes	GCA_007735645.1	Helitron	1	Venturia effusa	Ascomycota	Fungi	5	1	2024-05-01	Dothideomycetes (1/5)
Echinoidea	GCA_018143015.1	Helentron	14	Lytechinus variegatus	Echinodermata	Other Animals	2	2	2024-02-02	Echinoidea (2/2)
Echinoidea	GCA_018143015.1	Helitron	1	Lytechinus variegatus	Echinodermata	Other Animals	2	2	2024-02-02	Echinoidea (2/2)
Echinoidea	GCA_025618425.1	Helentron	26	Heliocidaris tuberculata	Echinodermata	Other Animals	2	2	2024-02-02	Echinoidea (2/2)
Echinoidea	GCA_025618425.1	Helitron	7	Heliocidaris tuberculata	Echinodermata	Other Animals	2	2	2024-02-02	Echinoidea (2/2)
Enoplea	NA	Helentron	0	NA	NA	NA	1	0	0/1	Enoplea (0/1)
Eurotatoria	GCA_021613535.1	Helentron	22	Adineta vaga	Rotifera	Other Animals	1	1	2024-01-01	Eurotatoria (1/1)
Eurotatoria	GCA_021613535.1	Helitron	3	Adineta vaga	Rotifera	Other Animals	1	1	2024-01-01	Eurotatoria (1/1)
Eurotiomycetes	GCA_029449355.1	Helitron	49	Emydomyces testavorans	Ascomycota	Fungi	5	2	2024-05-02	Eurotiomycetes (2/5)
Eurotiomycetes	GCA_000710275.1	Helentron	2	Penicillium chrysogenum	Ascomycota	Fungi	5	2	2024-05-02	Eurotiomycetes (2/5)
Eustigmatophyceae	NA	Helentron	0	NA	NA	NA	1	0	0/1	Eustigmatophyceae (0/1)
Exobasidiomycetes	GCA_029952725.1	Helitron	26	Salmacisia buchloeana	Basidiomycota	Fungi	2	1	2024-02-01	Exobasidiomycetes (1/2)
Gastropoda	GCA_009760885.1	Helitron	981	Achatina immaculata	Mollusca	Other Animals	5	4	2024-05-04	Gastropoda (4/5)
Gastropoda	GCA_936450465.1	Helentron	5257	Gibbula magus	Mollusca	Other Animals	5	4	2024-05-04	Gastropoda (4/5)
Gastropoda	GCA_020796225.1	Helitron	18195	Arion vulgaris	Mollusca	Other Animals	5	4	2024-05-04	Gastropoda (4/5)
Gastropoda	GCA_018398815.1	Helitron	1765	Conus ventricosus	Mollusca	Other Animals	5	4	2024-05-04	Gastropoda (4/5)
Gymnolaemata	GCA_914767715.1	Helentron	8	Membranipora membranacea	Bryozoa	Other Animals	2	2	2024-02-02	Gymnolaemata (2/2)
Gymnolaemata	GCA_935421135.1	Helitron	3	Bugulina stolonifera	Bryozoa	Other Animals	2	2	2024-02-02	Gymnolaemata (2/2)
Hexanauplia	GCA_010645155.1	Helitron	5	Tigriopus japonicus	Arthropoda	Arthropoda	2	2	2024-02-02	Hexanauplia (2/2)
Hexanauplia	GCA_016086655.3	Helitron	52	Lepeophtheirus salmonis	Arthropoda	Arthropoda	2	2	2024-02-02	Hexanauplia (2/2)
Holothuroidea	GCA_029531755.1	Helentron	5691	Holothuria leucospilota	Echinodermata	Other Animals	2	2	2024-02-02	Holothuroidea (2/2)
Holothuroidea	GCA_021234535.1	Helentron	30	Stichopus chloronotus	Echinodermata	Other Animals	2	2	2024-02-02	Holothuroidea (2/2)
Homoscleromorpha	GCA_947507565.1	Helitron	62	Oscarella lobularis	Porifera	Other Animals	1	1	2024-01-01	Homoscleromorpha (1/1)
Homoscleromorpha	GCA_947507565.1	Helentron	14	Oscarella lobularis	Porifera	Other Animals	1	1	2024-01-01	Homoscleromorpha (1/1)
Hydrozoa	GCA_029227915.2	Helentron	3322	Hydractinia symbiolongicarpus	Cnidaria	Other Animals	2	2	2024-02-02	Hydrozoa (2/2)
Hydrozoa	GCA_022113875.1	Helentron	1	Hydra vulgaris	Cnidaria	Other Animals	2	2	2024-02-02	Hydrozoa (2/2)
Hydrozoa	GCA_029227915.2	Helitron	4683	Hydractinia symbiolongicarpus	Cnidaria	Other Animals	2	2	2024-02-02	Hydrozoa (2/2)
Hydrozoa	GCA_022113875.1	Helitron	4858	Hydra vulgaris	Cnidaria	Other Animals	2	2	2024-02-02	Hydrozoa (2/2)
Hyperoartia	GCA_014621495.2	Helentron	373	Entosphenus tridentatus	Chordata	Fishes	1	1	2024-01-01	Hyperoartia (1/1)
Hyperoartia	GCA_014621495.2	Helitron	1828	Entosphenus tridentatus	Chordata	Fishes	1	1	2024-01-01	Hyperoartia (1/1)
Insecta	GCA_029891345.1	unclassified	1	Dryococelus australis	Arthropoda	Arthropoda	26	26	26/26	Insecta (26/26)
Insecta	GCA_907164805.1	Helentron	161	Brachyptera putata	Arthropoda	Arthropoda	26	26	26/26	Insecta (26/26)
Insecta	GCA_946902985.1	Helitron	192660	Meconema thalassinum	Arthropoda	Arthropoda	26	26	26/26	Insecta (26/26)
Insecta	GCA_019022885.1	Helitron	895	Schlechtendalia chinensis	Arthropoda	Arthropoda	26	26	26/26	Insecta (26/26)
Insecta	GCA_029891345.1	Helitron	51827	Dryococelus australis	Arthropoda	Arthropoda	26	26	26/26	Insecta (26/26)
Insecta	GCA_949768715.1	Helitron	291	Dascillus cervinus	Arthropoda	Arthropoda	26	26	26/26	Insecta (26/26)
Insecta	GCA_029891345.1	Helentron	26	Dryococelus australis	Arthropoda	Arthropoda	26	26	26/26	Insecta (26/26)
Insecta	GCA_910589475.2	Helitron	150	Bembecia ichneumoniformis	Arthropoda	Arthropoda	26	26	26/26	Insecta (26/26)
Insecta	GCA_950004255.1	Helitron	5	Mesopsocus fuscifrons	Arthropoda	Arthropoda	26	26	26/26	Insecta (26/26)
Insecta	GCA_019009955.1	Helitron	21916	Riptortus pedestris	Arthropoda	Arthropoda	26	26	26/26	Insecta (26/26)
Insecta	GCA_949768715.1	Helentron	2	Dascillus cervinus	Arthropoda	Arthropoda	26	26	26/26	Insecta (26/26)
Insecta	GCA_949825065.1	Helentron	724	Odontocerum albicorne	Arthropoda	Arthropoda	26	26	26/26	Insecta (26/26)
Insecta	GCA_921293095.1	Helentron	83	Ischnura elegans	Arthropoda	Arthropoda	26	26	26/26	Insecta (26/26)
Insecta	GCA_905475395.1	Helentron	17	Chrysoperla carnea	Arthropoda	Arthropoda	26	26	26/26	Insecta (26/26)
Insecta	GCA_027563975.1	Helitron	3	Plodia interpunctella	Arthropoda	Arthropoda	26	26	26/26	Insecta (26/26)
Insecta	GCA_907164805.1	Helitron	2	Brachyptera putata	Arthropoda	Arthropoda	26	26	26/26	Insecta (26/26)
Insecta	GCA_949318235.1	Helitron	3	Ecdyonurus torrentis	Arthropoda	Arthropoda	26	26	26/26	Insecta (26/26)
Insecta	GCA_023512825.1	Helentron	2	Liposcelis brunnea	Arthropoda	Arthropoda	26	26	26/26	Insecta (26/26)
Insecta	GCA_029852145.1	Helitron	1812	Microplitis mediator	Arthropoda	Arthropoda	26	26	26/26	Insecta (26/26)
Insecta	GCA_946902985.1	Helentron	34	Meconema thalassinum	Arthropoda	Arthropoda	26	26	26/26	Insecta (26/26)
Insecta	GCA_950004255.1	Helentron	3	Mesopsocus fuscifrons	Arthropoda	Arthropoda	26	26	26/26	Insecta (26/26)
Insecta	GCA_905475395.1	Helitron	702	Chrysoperla carnea	Arthropoda	Arthropoda	26	26	26/26	Insecta (26/26)
Insecta	GCA_920105625.2	Helitron	7870	Clusia tigrina	Arthropoda	Arthropoda	26	26	26/26	Insecta (26/26)
Insecta	GCA_951394005.1	Helitron	1	Protophormia terraenovae	Arthropoda	Arthropoda	26	26	26/26	Insecta (26/26)
Insecta	GCA_028673005.1	Helitron	13869	Tanypteryx hageni	Arthropoda	Arthropoda	26	26	26/26	Insecta (26/26)
Insecta	GCA_027563975.1	Helentron	1	Plodia interpunctella	Arthropoda	Arthropoda	26	26	26/26	Insecta (26/26)
Insecta	GCA_920105625.2	Helentron	12	Clusia tigrina	Arthropoda	Arthropoda	26	26	26/26	Insecta (26/26)
Insecta	GCA_019022885.1	Helentron	2	Schlechtendalia chinensis	Arthropoda	Arthropoda	26	26	26/26	Insecta (26/26)
Insecta	GCA_921293005.1	Helentron	2877	Nemoura dubitans	Arthropoda	Arthropoda	26	26	26/26	Insecta (26/26)
Insecta	GCA_029852145.1	Helentron	106	Microplitis mediator	Arthropoda	Arthropoda	26	26	26/26	Insecta (26/26)
Insecta	GCA_921293095.1	Helitron	495	Ischnura elegans	Arthropoda	Arthropoda	26	26	26/26	Insecta (26/26)
Insecta	GCA_021461385.2	Helitron	3473	Schistocerca piceifrons	Arthropoda	Arthropoda	26	26	26/26	Insecta (26/26)
Insecta	GCA_019009955.1	Helentron	12	Riptortus pedestris	Arthropoda	Arthropoda	26	26	26/26	Insecta (26/26)
Insecta	GCA_921293005.1	Helitron	170	Nemoura dubitans	Arthropoda	Arthropoda	26	26	26/26	Insecta (26/26)
Insecta	GCA_947579605.1	Helitron	198	Athripsodes cinereus	Arthropoda	Arthropoda	26	26	26/26	Insecta (26/26)
Insecta	GCA_951394005.1	Helentron	8	Protophormia terraenovae	Arthropoda	Arthropoda	26	26	26/26	Insecta (26/26)
Insecta	GCA_029203775.1	Helentron	448	Neoneuromus ignobilis	Arthropoda	Arthropoda	26	26	26/26	Insecta (26/26)
Insecta	GCA_026979955.1	Helentron	38	Megalurothrips usitatus	Arthropoda	Arthropoda	26	26	26/26	Insecta (26/26)
Insecta	GCA_949825025.1	Helitron	4	Siphlonurus alternatus	Arthropoda	Arthropoda	26	26	26/26	Insecta (26/26)
Insecta	GCA_911728435.2	Helitron	134	Apoderus coryli	Arthropoda	Arthropoda	26	26	26/26	Insecta (26/26)
Insecta	GCA_911728435.2	Helentron	15	Apoderus coryli	Arthropoda	Arthropoda	26	26	26/26	Insecta (26/26)
Insecta	GCA_026979955.1	Helitron	19	Megalurothrips usitatus	Arthropoda	Arthropoda	26	26	26/26	Insecta (26/26)
Insecta	GCA_933228935.1	Helentron	444	Pemphredon lugubris	Arthropoda	Arthropoda	26	26	26/26	Insecta (26/26)
Insecta	GCA_949825065.1	Helitron	14651	Odontocerum albicorne	Arthropoda	Arthropoda	26	26	26/26	Insecta (26/26)
Insecta	GCA_028673005.1	Helentron	771	Tanypteryx hageni	Arthropoda	Arthropoda	26	26	26/26	Insecta (26/26)
Kinetoplastea	NA	Helentron	0	NA	NA	NA	1	0	0/1	Kinetoplastea (0/1)
Lecanoromycetes	NA	Helentron	0	NA	NA	NA	1	0	0/1	Lecanoromycetes (0/1)
Leotiomycetes	GCA_024703715.1	Helitron	759	Erysiphe necator	Ascomycota	Fungi	3	1	2024-03-01	Leotiomycetes (1/3)
Leptocardii	GCA_927797965.1	Helentron	749	Branchiostoma lanceolatum	Chordata	Fishes	1	1	2024-01-01	Leptocardii (1/1)
Lycopodiopsida	GCA_029204225.1	unclassified	202	Diphasiastrum complanatum	Streptophyta	Land Plants	1	1	2024-01-01	Lycopodiopsida (1/1)
Lycopodiopsida	GCA_029204225.1	Helitron	1670	Diphasiastrum complanatum	Streptophyta	Land Plants	1	1	2024-01-01	Lycopodiopsida (1/1)
Lycopodiopsida	GCA_029204225.1	Helentron	223	Diphasiastrum complanatum	Streptophyta	Land Plants	1	1	2024-01-01	Lycopodiopsida (1/1)
Magnoliopsida	GCA_905187595.1	Helentron	442	Allium cepa	Streptophyta	Land Plants	62	46	46/62	Magnoliopsida (46/62)
Magnoliopsida	GCA_020921065.1	Helitron	756	Vaccinium darrowii	Streptophyta	Land Plants	62	46	46/62	Magnoliopsida (46/62)
Magnoliopsida	GCA_009905375.1	Helitron	4314	Apium graveolens	Streptophyta	Land Plants	62	46	46/62	Magnoliopsida (46/62)
Magnoliopsida	GCA_021397845.1	Helitron	113	Areca catechu	Streptophyta	Land Plants	62	46	46/62	Magnoliopsida (46/62)
Magnoliopsida	GCA_002525835.2	Helitron	4287	Ipomoea batatas	Streptophyta	Land Plants	62	46	46/62	Magnoliopsida (46/62)
Magnoliopsida	GCA_001865875.1	Helitron	2895	Lupinus angustifolius	Streptophyta	Land Plants	62	46	46/62	Magnoliopsida (46/62)
Magnoliopsida	GCA_002127325.2	Helitron	15631	Helianthus annuus	Streptophyta	Land Plants	62	46	46/62	Magnoliopsida (46/62)
Magnoliopsida	GCA_003573695.1	Helitron	17187	Papaver somniferum	Streptophyta	Land Plants	62	46	46/62	Magnoliopsida (46/62)
Magnoliopsida	GCA_019845555.1	Helitron	324	Aristolochia fimbriata	Streptophyta	Land Plants	62	46	46/62	Magnoliopsida (46/62)
Magnoliopsida	GCA_003412495.2	Helitron	513	Echium plantagineum	Streptophyta	Land Plants	62	46	46/62	Magnoliopsida (46/62)
Magnoliopsida	GCA_013401445.1	Helitron	165	Tripterygium wilfordii	Streptophyta	Land Plants	62	46	46/62	Magnoliopsida (46/62)
Magnoliopsida	GCA_007844105.2	Helitron	179	Rhamnella rubrinervis	Streptophyta	Land Plants	62	46	46/62	Magnoliopsida (46/62)
Magnoliopsida	GCA_022965805.1	Helitron	3096	Primulina eburnea	Streptophyta	Land Plants	62	46	46/62	Magnoliopsida (46/62)
Magnoliopsida	GCA_027186245.1	Helitron	1	Coriaria nepalensis	Streptophyta	Land Plants	62	46	46/62	Magnoliopsida (46/62)
Magnoliopsida	GCA_012931725.1	Helitron	4245	Litsea cubeba	Streptophyta	Land Plants	62	46	46/62	Magnoliopsida (46/62)
Magnoliopsida	GCA_949130495.1	Helitron	259130	Sambucus nigra	Streptophyta	Land Plants	62	46	46/62	Magnoliopsida (46/62)
Magnoliopsida	GCA_023512835.1	Helitron	1	Taxillus chinensis	Streptophyta	Land Plants	62	46	46/62	Magnoliopsida (46/62)
Magnoliopsida	GCA_946000675.1	Helitron	36	Vitis riparia x Vitis rupestris	Streptophyta	Land Plants	62	46	46/62	Magnoliopsida (46/62)
Magnoliopsida	GCA_947561395.1	Helitron	902	Buxus sempervirens	Streptophyta	Land Plants	62	46	46/62	Magnoliopsida (46/62)
Magnoliopsida	GCA_003573695.1	Helentron	11	Papaver somniferum	Streptophyta	Land Plants	62	46	46/62	Magnoliopsida (46/62)
Magnoliopsida	GCA_905187595.1	Helitron	212715	Allium cepa	Streptophyta	Land Plants	62	46	46/62	Magnoliopsida (46/62)
Magnoliopsida	GCA_021464415.1	Helitron	3566	Lonicera japonica	Streptophyta	Land Plants	62	46	46/62	Magnoliopsida (46/62)
Magnoliopsida	GCA_029378325.1	Helitron	18	Elaeagnus macrophylla	Streptophyta	Land Plants	62	46	46/62	Magnoliopsida (46/62)
Magnoliopsida	GCA_016624345.1	Helitron	1780	Platycodon grandiflorus	Streptophyta	Land Plants	62	46	46/62	Magnoliopsida (46/62)
Magnoliopsida	GCA_010577795.1	Helitron	868	Isatis tinctoria	Streptophyta	Land Plants	62	46	46/62	Magnoliopsida (46/62)
Magnoliopsida	GCA_017893485.1	Helitron	86766	Hemerocallis citrina	Streptophyta	Land Plants	62	46	46/62	Magnoliopsida (46/62)
Magnoliopsida	GCA_008638375.1	Helitron	301	Nyssa sinensis	Streptophyta	Land Plants	62	46	46/62	Magnoliopsida (46/62)
Magnoliopsida	GCA_017979445.1	Helitron	74	Akebia trifoliata	Streptophyta	Land Plants	62	46	46/62	Magnoliopsida (46/62)
Magnoliopsida	GCA_020205555.1	Helitron	7818	Panax stipuleanatus	Streptophyta	Land Plants	62	46	46/62	Magnoliopsida (46/62)
Magnoliopsida	GCA_024586325.1	Helitron	2374	Stellera chamaejasme	Streptophyta	Land Plants	62	46	46/62	Magnoliopsida (46/62)
Magnoliopsida	GCA_949130495.1	Helentron	3	Sambucus nigra	Streptophyta	Land Plants	62	46	46/62	Magnoliopsida (46/62)
Magnoliopsida	GCA_022433065.1	Helitron	292	Begonia loranthoides	Streptophyta	Land Plants	62	46	46/62	Magnoliopsida (46/62)
Magnoliopsida	GCA_018446385.1	Helitron	1469	Zingiber officinale	Streptophyta	Land Plants	62	46	46/62	Magnoliopsida (46/62)
Magnoliopsida	GCA_018873765.1	Helitron	24	Telopea speciosissima	Streptophyta	Land Plants	62	46	46/62	Magnoliopsida (46/62)
Magnoliopsida	GCA_015143295.1	Helitron	8524	Tetracentron sinense	Streptophyta	Land Plants	62	46	46/62	Magnoliopsida (46/62)
Magnoliopsida	GCA_020875875.1	Helitron	2056	Dioscorea alata	Streptophyta	Land Plants	62	46	46/62	Magnoliopsida (46/62)
Magnoliopsida	GCA_019916065.1	Helitron	2651	Vitellaria paradoxa	Streptophyta	Land Plants	62	46	46/62	Magnoliopsida (46/62)
Magnoliopsida	GCA_029873635.1	Helitron	10	Malania oleifera	Streptophyta	Land Plants	62	46	46/62	Magnoliopsida (46/62)
Magnoliopsida	GCA_016647705.1	Helitron	15405	Eucommia ulmoides	Streptophyta	Land Plants	62	46	46/62	Magnoliopsida (46/62)
Magnoliopsida	GCA_024721245.1	Helitron	405	Mitragyna speciosa	Streptophyta	Land Plants	62	46	46/62	Magnoliopsida (46/62)
Magnoliopsida	GCA_029582165.1	Helitron	1746	Portulaca oleracea	Streptophyta	Land Plants	62	46	46/62	Magnoliopsida (46/62)
Magnoliopsida	GCA_021018995.1	Helitron	10366	Chloranthus sessilifolius	Streptophyta	Land Plants	62	46	46/62	Magnoliopsida (46/62)
Magnoliopsida	GCA_019186545.1	Helitron	1195	Solanum stenotomum	Streptophyta	Land Plants	62	46	46/62	Magnoliopsida (46/62)
Magnoliopsida	GCA_023539305.1	Helitron	2029	Ilex asprella	Streptophyta	Land Plants	62	46	46/62	Magnoliopsida (46/62)
Magnoliopsida	GCA_000208745.2	Helitron	63	Theobroma cacao	Streptophyta	Land Plants	62	46	46/62	Magnoliopsida (46/62)
Magnoliopsida	GCA_029677425.1	Helitron	390	Wolffia australiana	Streptophyta	Land Plants	62	46	46/62	Magnoliopsida (46/62)
Magnoliopsida	GCA_023935145.1	Helitron	35	Bretschneidera sinensis	Streptophyta	Land Plants	62	46	46/62	Magnoliopsida (46/62)
Magnoliopsida	GCA_029228465.1	Helitron	45	Salix viminalis	Streptophyta	Land Plants	62	46	46/62	Magnoliopsida (46/62)
Magnoliopsida	GCA_027562975.1	Helitron	1208	Rhynchospora breviuscula	Streptophyta	Land Plants	62	46	46/62	Magnoliopsida (46/62)
Malacostraca	GCA_013283005.1	Helitron	5546	Paralithodes platypus	Arthropoda	Arthropoda	2	2	2024-02-02	Malacostraca (2/2)
Malacostraca	GCA_020424385.2	Helitron	1	Procambarus clarkii	Arthropoda	Arthropoda	2	2	2024-02-02	Malacostraca (2/2)
Malacostraca	GCA_013283005.1	Helentron	831	Paralithodes platypus	Arthropoda	Arthropoda	2	2	2024-02-02	Malacostraca (2/2)
Malasseziomycetes	NA	Helentron	0	NA	NA	NA	1	0	0/1	Malasseziomycetes (0/1)
Mamiellophyceae	NA	Helentron	0	NA	NA	NA	2	0	0/2	Mamiellophyceae (0/2)
Mammalia	GCA_027563665.1	Helitron	48762	Antrozous pallidus	Chordata	Mammals	26	1	2026-01-01	Mammalia (1/26)
Marchantiopsida	GCA_948567375.1	Helitron	39	Lunularia cruciata	Streptophyta	Land Plants	1	1	2024-01-01	Marchantiopsida (1/1)
Merostomata	GCA_004210375.1	Helitron	29	Tachypleus tridentatus	Arthropoda	Arthropoda	1	1	2024-01-01	Merostomata (1/1)
Mucoromycetes	GCA_008728235.1	Helitron	18	Lichtheimia ramosa	Mucoromycota	Fungi	2	2	2024-02-02	Mucoromycetes (2/2)
Mucoromycetes	GCA_943193625.1	Helitron	13	Mucor piriformis	Mucoromycota	Fungi	2	2	2024-02-02	Mucoromycetes (2/2)
Oomycota	GCA_030027945.1	Helitron	6	Phytophthora plurivora	Oomycota	Oomycota	1	1	2024-01-01	Oomycota (1/1)
Oomycota	GCA_030027945.1	Helentron	26	Phytophthora plurivora	Oomycota	Oomycota	1	1	2024-01-01	Oomycota (1/1)
Pezizomycetes	GCA_009192285.1	unclassified	8	Morchella crassipes	Ascomycota	Fungi	1	1	2024-01-01	Pezizomycetes (1/1)
Pezizomycetes	GCA_009192285.1	Helentron	1	Morchella crassipes	Ascomycota	Fungi	1	1	2024-01-01	Pezizomycetes (1/1)
Pezizomycetes	GCA_009192285.1	Helitron	185	Morchella crassipes	Ascomycota	Fungi	1	1	2024-01-01	Pezizomycetes (1/1)
Phaeophyceae	GCA_004764655.1	Helitron	21	Ectocarpus sp. Ec32	Limnista	Algae	1	1	2024-01-01	Phaeophyceae (1/1)
Phaeophyceae	GCA_004764655.1	Helentron	3	Ectocarpus sp. Ec32	Limnista	Algae	1	1	2024-01-01	Phaeophyceae (1/1)
Pilidiophora	GCA_910592395.2	Helentron	147	Lineus longissimus	Nemertea	Other Animals	1	1	2024-01-01	Pilidiophora (1/1)
Pilidiophora	GCA_910592395.2	Helitron	76	Lineus longissimus	Nemertea	Other Animals	1	1	2024-01-01	Pilidiophora (1/1)
Pinopsida	GCA_019776745.2	Helentron	3367	Taxus chinensis	Streptophyta	Land Plants	2	2	2024-02-02	Pinopsida (2/2)
Pinopsida	GCA_007115665.2	Helentron	111638	Sequoiadendron giganteum	Streptophyta	Land Plants	2	2	2024-02-02	Pinopsida (2/2)
Pneumocystidomycetes	NA	Helentron	0	NA	NA	NA	1	0	0/1	Pneumocystidomycetes (0/1)
Polychaeta	GCA_019095985.1	Helentron	15	Streblospio benedicti	Annelida	Other Animals	6	6	2024-06-06	Polychaeta (6/6)
Polychaeta	GCA_949752745.1	Helentron	1579	Protula sp. h YS-2021	Annelida	Other Animals	6	6	2024-06-06	Polychaeta (6/6)
Polychaeta	GCA_942159475.1	Helitron	1506	Sthenelais limicola	Annelida	Other Animals	6	6	2024-06-06	Polychaeta (6/6)
Polychaeta	GCA_942159475.1	unclassified	6	Sthenelais limicola	Annelida	Other Animals	6	6	2024-06-06	Polychaeta (6/6)
Polychaeta	GCA_019095985.1	unclassified	1	Streblospio benedicti	Annelida	Other Animals	6	6	2024-06-06	Polychaeta (6/6)
Polychaeta	GCA_949317995.1	Helitron	1	Acholoe squamosa	Annelida	Other Animals	6	6	2024-06-06	Polychaeta (6/6)
Polychaeta	GCA_019095985.1	Helitron	840	Streblospio benedicti	Annelida	Other Animals	6	6	2024-06-06	Polychaeta (6/6)
Polychaeta	GCA_949317995.1	unclassified	21	Acholoe squamosa	Annelida	Other Animals	6	6	2024-06-06	Polychaeta (6/6)
Polychaeta	GCA_020002185.1	Helitron	22	Paraescarpia echinospica	Annelida	Other Animals	6	6	2024-06-06	Polychaeta (6/6)
Polychaeta	GCA_942159475.1	Helentron	4943	Sthenelais limicola	Annelida	Other Animals	6	6	2024-06-06	Polychaeta (6/6)
Polychaeta	GCA_949317995.1	Helentron	235	Acholoe squamosa	Annelida	Other Animals	6	6	2024-06-06	Polychaeta (6/6)
Polychaeta	GCA_949152475.1	Helentron	11460	Terebella lapidaria	Annelida	Other Animals	6	6	2024-06-06	Polychaeta (6/6)
Polypodiopsida	NA	Helentron	0	NA	NA	NA	1	0	0/1	Polypodiopsida (0/1)
Polytrichopsida	GCA_950295325.1	Helentron	17	Polytrichum commune	Streptophyta	Land Plants	1	1	2024-01-01	Polytrichopsida (1/1)
Polytrichopsida	GCA_950295325.1	unclassified	5	Polytrichum commune	Streptophyta	Land Plants	1	1	2024-01-01	Polytrichopsida (1/1)
Prymnesiophyceae	NA	Helentron	0	NA	NA	NA	1	0	0/1	Prymnesiophyceae (0/1)
Reptilia	GCA_009819535.1	Helitron	438	Lacerta agilis	Chordata	Reptiles	4	2	2024-04-02	Reptilia (2/4)
Reptilia	GCA_947247035.1	Helitron	3	Vipera ursinii	Chordata	Reptiles	4	2	2024-04-02	Reptilia (2/4)
Rhabditophora	GCA_022537955.1	Helitron	163	Schmidtea mediterranea	Platyhelminthes	Flatworms	1	1	2024-01-01	Rhabditophora (1/1)
Saccharomycetes	NA	Helentron	0	NA	NA	NA	2	0	0/2	Saccharomycetes (0/2)
Schizosaccharomycetes	NA	Helentron	0	NA	NA	NA	1	0	0/1	Schizosaccharomycetes (0/1)
Sipuncula	GCA_026874595.1	Helitron	3	Sipunculus nudus	Annelida	Other Animals	1	1	2024-01-01	Sipuncula (1/1)
Sipuncula	GCA_026874595.1	Helentron	21929	Sipunculus nudus	Annelida	Other Animals	1	1	2024-01-01	Sipuncula (1/1)
Sordariomycetes	GCA_029876055.1	Helitron	7	Madurella fahalii	Ascomycota	Fungi	8	1	2024-08-01	Sordariomycetes (1/8)
Sphagnopsida	GCA_021904315.1	Helentron	555	Sphagnum magellanicum	Streptophyta	Land Plants	1	1	2024-01-01	Sphagnopsida (1/1)
Sphagnopsida	GCA_021904315.1	Helitron	2762	Sphagnum magellanicum	Streptophyta	Land Plants	1	1	2024-01-01	Sphagnopsida (1/1)
Sphagnopsida	GCA_021904315.1	unclassified	1	Sphagnum magellanicum	Streptophyta	Land Plants	1	1	2024-01-01	Sphagnopsida (1/1)
Staurozoa	GCA_916610825.1	Helitron	538	Haliclystus octoradiatus	Cnidaria	Other Animals	1	1	2024-01-01	Staurozoa (1/1)
Tentaculata	GCA_020137815.1	Helitron	27	Hormiphora californensis	Ctenophora	Other Animals	2	2	2024-02-02	Tentaculata (2/2)
Tentaculata	GCA_026151205.1	Helentron	24	Bolinopsis microptera	Ctenophora	Other Animals	2	2	2024-02-02	Tentaculata (2/2)
Tentaculata	GCA_020137815.1	Helentron	10	Hormiphora californensis	Ctenophora	Other Animals	2	2	2024-02-02	Tentaculata (2/2)
Tentaculata	GCA_026151205.1	Helitron	356	Bolinopsis microptera	Ctenophora	Other Animals	2	2	2024-02-02	Tentaculata (2/2)
Thecostraca	GCA_030062745.1	Helitron	157	Capitulum mitella	Arthropoda	Arthropoda	1	1	2024-01-01	Thecostraca (1/1)
Trebouxiophyceae	NA	Helentron	0	NA	NA	NA	1	0	0/1	Trebouxiophyceae (0/1)
Trematoda	NA	Helentron	0	NA	NA	NA	2	0	0/2	Trematoda (0/2)
Tremellomycetes	GCA_006352305.1	Helentron	4	Cryptococcus floricola	Basidiomycota	Fungi	2	1	2024-02-01	Tremellomycetes (1/2)
Tremellomycetes	GCA_006352305.1	Helitron	3	Cryptococcus floricola	Basidiomycota	Fungi	2	1	2024-02-01	Tremellomycetes (1/2)
Trichomonadea	NA	Helentron	0	NA	NA	NA	1	0	0/1	Trichomonadea (0/1)
Ulvophyceae	GCA_023078555.1	Helitron	2	Ulva prolifera	Chlorophyta	Algae	1	1	2024-01-01	Ulvophyceae (1/1)
Ustilaginomycetes	NA	Helentron	0	NA	NA	NA	1	0	0/1	Ustilaginomycetes (0/1)
