## Supplementary_Tables for "Systematic annotation of *Helitron*-like elements in eukaryote genomes using HELIANO": Supplementary Table S11.xlsx

### Sheet: Supplementary Table S11
Supplementary Table S11: Detected additional domains that were stably carried in HLEs.
Name (Pfam or CDD)	ID (Pfam or CDD)	abbreviation	Function
PIF1	PF05970.18	PIF1	DNA-dependent ATPase and 5'-3' DNA helicase
Pif1_2B_dom	PF21530.1	PIF1	DNA-dependent ATPase and 5'-3' DNA helicase
Helitron_like_N	PF14214.10	Helitron_like_N	This family is found in Helitrons, recently recognised eukaryotic transposons that are predicted to amplify by a rolling-circle mechanism.
Rep-A_N	PF04057.16	RPA	Replication factor-a protein 1 (RPA1) forms a multiprotein complex with RPA2 and RPA3 that binds single-stranded DNA and functions in the recognition of DNA damage for nucleotide excision repair.
REPA_OB_2	PF16900.9	RPA	Replication factor-a protein 1 (RPA1) forms a multiprotein complex with RPA2 and RPA3 that binds single-stranded DNA and functions in the recognition of DNA damage for nucleotide excision repair.
Rep_fac-A_C	PF08646.14	RPA	Replication factor-a protein 1 (RPA1) forms a multiprotein complex with RPA2 and RPA3 that binds single-stranded DNA and functions in the recognition of DNA damage for nucleotide excision repair.
RPA_interact_C	PF14768.10	RPA	Replication factor-a protein 1 (RPA1) forms a multiprotein complex with RPA2 and RPA3 that binds single-stranded DNA and functions in the recognition of DNA damage for nucleotide excision repair.
RPA1.cd04474	cd04474	RPA	Replication factor-a protein 1 (RPA1) forms a multiprotein complex with RPA2 and RPA3 that binds single-stranded DNA and functions in the recognition of DNA damage for nucleotide excision repair.
RPA1.cd04475	cd04475	RPA	Replication factor-a protein 1 (RPA1) forms a multiprotein complex with RPA2 and RPA3 that binds single-stranded DNA and functions in the recognition of DNA damage for nucleotide excision repair.
RPA1.cd04476	cd04476	RPA	Replication factor-a protein 1 (RPA1) forms a multiprotein complex with RPA2 and RPA3 that binds single-stranded DNA and functions in the recognition of DNA damage for nucleotide excision repair.
RPA1.cd04477	cd04477	RPA	Replication factor-a protein 1 (RPA1) forms a multiprotein complex with RPA2 and RPA3 that binds single-stranded DNA and functions in the recognition of DNA damage for nucleotide excision repair.
RPA1.cd04480	cd04480	RPA	Replication factor-a protein 1 (RPA1) forms a multiprotein complex with RPA2 and RPA3 that binds single-stranded DNA and functions in the recognition of DNA damage for nucleotide excision repair.
RPA1.cd04481	cd04481	RPA	Replication factor-a protein 1 (RPA1) forms a multiprotein complex with RPA2 and RPA3 that binds single-stranded DNA and functions in the recognition of DNA damage for nucleotide excision repair.
Exo_endo_phos	PF03372.27	EN	This large family of proteins includes magnesium dependent endonucleases and a large number of phosphatases involved in intracellular signalling
Exo_endo_phos_2	PF14529.10	EN	This large family of proteins includes magnesium dependent endonucleases and a large number of phosphatases involved in intracellular signalling
2OG-FeII_Oxy_2	PF13532.10	2OG-FeII_Oxy_2	A DNA repair enzyme that removes methyl adducts and some larger alkylation lesions from endocyclic positions on purine and pyrimidine bases
B3	PF02362.25	B3	This is a family of plant transcription factors with various roles in development
B56	PF01603.24	B56	A major intracellular protein phosphatase that regulates multiple aspects of cell growth and metabolism
DUF3106	PF11304.12	DUF3106	domain of unknown function
DUF6570	PF20209.2	DUF6570	domain of unknown function
FBA_3	PF08268.16	FBA_3	This domain occurs in a diverse superfamily of genes in plants. Most examples are found C-terminal to an F-box (IPR001810), a 60 amino acid motif involved in ubiquitination of target proteins to mark them for degradation.
fn3_PAP	PF17808.5	fn3_PAP	An N-terminal Fn3-like domain found at the N-terminus of purple acid phosphatase enzymes
Herpes_Helicase	PF02689.18	Herpes_Helicase	This family consists of Helicases from the Herpes viruses. Helicases are responsible for the unwinding of DNA and are essential for replication and completion of the viral life cycle.
Herpes_teg_N	PF04843.16	Herpes_teg_N	N-terminal of large tegument protein of herpesviruses
HIN	PF02760.19	HIN	This domain recognises and interacts with the phosphate backbone of dsDNA in a sequence-independent manner
HSP20	PF00011.25	HSP20	Prevent protein aggregation during heat shock and oppose regulated cell death.
OTU	PF02338.23	OTU	This family is comprised of a group of predicted cysteine proteases, homologous to the Ovarian Tumour (OTU) gene in Drosophila. Members include proteins from eukaryotes, viruses and pathogenic bacterium. The conserved cysteine and histidine, and possibly the aspartate, represent the catalytic residues in this putative group of proteases.
Peptidase_C48	PF02902.23	Peptidase_C48	cysteine-type peptidase activity
PHD	PF00628.33	PHD	Several PHD fingers have been identified as binding modules of methylated histone H3
Ssb-like_OB	PF21473.1	Ssb-like_OB	The OB fold of single-stranded DNA binding protein Ssb from archaea and its homologues from mammals and plants.
STPRs	PF21107.1	STPRs	In the presence of target DNA, STPRs adopts a zig-zag structure of three or four tandem alpha-helices that run along the major groove of DNA
UCH	PF00443.33	UCH	thiol proteases that recognise and hydrolyse the peptide bond at the C-terminal glycine of ubiquitin.
UvrD_C_2	PF13538.10	UvrD_C_2	the C-terminus of a wide variety of helicase enzymes. This domain has a AAA-like structural fold.
